# Protein Function Prediction from Three-Dimensional Feature Representations Using Space-Filling Curves

**DOI:** 10.1101/2022.06.14.496158

**Authors:** Dmitrij Rappoport, Adrian Jinich

**Affiliations:** Department of Chemistry, University of California, Irvine, 1102 Natural Sciences 2, Irvine CA, 92697; Weill Cornell Medicine, 1300 York Ave, Box 65, New York, NY 10065

## Abstract

Compact and interpretable structural feature representations are required for accurately predicting properties and the function of proteins. In this work, we construct and evaluate three-dimensional feature representations of protein structures based on space-filling curves. We focus on the problem of enzyme substrate prediction, using two ubiquitous enzyme families as case studies: the short-chain dehydrogenase/reductases (SDRs) and the S-adenosylmethionine dependent methyltransferases (SAM-MTases). Space-filling curves such as Hilbert curve and the Morton curve generate a reversible mapping from discretized three-dimensional to one-dimensional representations and thus help to encode three-dimensional molecular structures in a system-independent way and with a minimal number of parameters. Using three-dimensional structures of SDRs and SAM-MTases generated using AlphaFold2, we assess the performance of the SFC-based feature representations in predictions on a new benchmark database of enzyme classification tasks including their cofactor and substrate selectivity. Gradient-boosted tree classifiers yield binary prediction accuracy of 0.766–0.906 and AUC (area under curve) parameters of 0.828–0.922 for the classification tasks. We investigate the effects of amino acid encoding, spatial orientation, and (the few) parameters of SFC-based encodings on the accuracy of the predictions. Our results suggest that geometry-based approaches such as SFCs are promising for generating protein structural representations and are complementary to the highly parametric methods, for example, convolutional neural networks (CNNs).
