## Supplemental Table 1 for "Protein Function Prediction from Three-Dimensional Feature Representations Using Space-Filling Curves"

Entry	cofactor
A0A024R7X6	1.0
A0A075TRB3	1.0
A0A096NEU8	1.0
A0A0D9RMB0	1.0
A0A0L8VV04	1.0
A0A140FAN3	1.0
A0A1A9TAK5	1.0
A0A1S3G788	1.0
A0A1U7Q3W1	1.0
A0A286ZUS8	1.0
A0A2I2Y821	1.0
A0A2I3HQ71	1.0
A0A2K5EHK4	1.0
A0A2K5L316	1.0
A0A2K5S6D6	1.0
A0A2K5UW13	1.0
A0A2K6B4Z1	1.0
A0A2K6G2D9	1.0
A0A2K6JPM2	1.0
A0A2K6UW05	1.0
A0A2R9C8G0	1.0
A0A2Y9Q007	1.0
A0A3Q3ATC8	1.0
A0A3Q7U4T8	1.0
A0A3Q8GL18	0.0
A0A452EW84	1.0
A0A4W2E821	1.0
A0A4X1UII2	1.0
A0A5F4CZN6	1.0
A0A6D2XJB5	1.0
A0QYC2	0.0
A3F5F0	0.0
A3LZU7	0.0
A4ECA9	1.0
A4UHT7	1.0
A5JYX5	0.0
A7B3K3	1.0
A7DY56	1.0
A7LB59	1.0
A9CES4	0.0
B2X050	1.0
D2HVD9	1.0
D2WKD9	1.0
D3J0Z1	0.0
D3Z6W3	1.0
D4A1J4	0.0
D4AK45	0.0
E9DRT4	1.0
E9EXT7	1.0
F4JZN6	1.0
F6SH88	1.0
F7B6J0	1.0
G0RH19	1.0
G0RNA2	1.0
G0VBJ4	1.0
G1KPT8	1.0
G1P0R9	1.0
G1SV43	1.0
G3TI92	1.0
G3WMQ7	1.0
G3YG17	1.0
G5B5T7	1.0
G9FRD6	1.0
G9FRD7	1.0
H0WNQ7	1.0
H2PQK1	1.0
H2QWA8	1.0
I2CWI5	1.0
I3M4K0	1.0
I6Y778	0.0
J5RN48	1.0
L0E4F8	1.0
M3WW26	1.0
M3YFQ1	1.0
O02691	0.0
O07399	1.0
O08699	0.0
O08756	0.0
O14756	0.0
O18404	0.0
O24990	0.0
O48741	1.0
O54753	0.0
O54909	0.0
O54939	1.0
O55240	0.0
O57314	1.0
O67610	1.0
O70351	0.0
O70503	1.0
O75452	0.0
O75828	1.0
O75911	1.0
O77667	0.0
O88451	0.0
O88736	1.0
O88876	1.0
O93868	1.0
P00334	0.0
P05707	0.0
P07914	0.0
P08074	1.0
P09369	0.0
P0A2C9	1.0
P0A2D0	1.0
P0A5Y5	1.0
P0AEK2	1.0
P0AEK3	1.0
P0AEK4	0.0
P0AEK5	0.0
P0AEK6	0.0
P0AET8	0.0
P0AET9	0.0
P0AFS3	1.0
P0C0Y5	1.0
P0CI31	0.0
P0DKC5	1.0
P0DKC6	1.0
P10807	0.0
P14061	0.0
P14697	1.0
P15047	0.0
P15428	0.0
P16152	1.0
P16232	1.0
P16657	0.0
P18297	1.0
P19337	0.0
P21218	1.0
P26719	0.0
P28483	0.0
P28845	1.0
P29147	0.0
P32573	1.0
P33207	1.0
P35270	1.0
P35731	1.0
P37058	1.0
P37059	0.0
P37473	0.0
P37769	0.0
P38286	1.0
P38342	1.0
P39640	0.0
P39831	1.0
P40471	1.0
P40580	1.0
P44432	0.0
P47227	0.0
P47727	1.0
P47844	1.0
P48758	1.0
P50162	1.0
P50163	1.0
P50168	0.0
P50170	0.0
P50171	0.0
P50172	1.0
P50199	1.0
P50200	1.0
P50233	0.0
P50941	1.0
P51656	1.0
P51658	0.0
P51661	0.0
P51975	1.0
P54616	0.0
P56937	1.0
P59837	1.0
P70385	1.0
P70684	0.0
P71079	1.0
P71534	1.0
P73574	1.0
P73826	1.0
P80030	0.0
P80365	0.0
P87017	0.0
P87219	1.0
P94681	0.0
P95727	1.0
P9WGS9	0.0
P9WGT1	0.0
P9WGT2	1.0
P9WGT3	1.0
Q00278	1.0
Q01782	1.0
Q02337	0.0
Q02338	0.0
Q05016	1.0
Q05114	0.0
Q06136	1.0
Q071N0	1.0
Q09517	1.0
Q09851	1.0
Q0WRJ2	1.0
Q12452	1.0
Q12634	1.0
Q16698	1.0
Q17QW3	1.0
Q1MLL4	0.0
Q1NEI6	0.0
Q1R183	1.0
Q21929	1.0
Q24641	0.0
Q27979	0.0
Q28960	1.0
Q28IU1	1.0
Q29529	1.0
Q2FZQ3	1.0
Q3SZD7	1.0
Q3T001	0.0
Q3T0C2	0.0
Q3U0B3	1.0
Q3ZBV9	1.0
Q42536	1.0
Q48154	1.0
Q48230	1.0
Q48436	0.0
Q4R5G7	1.0
Q4WZ66	0.0
Q53882	1.0
Q53GQ0	1.0
Q54GP3	1.0
Q561X9	0.0
Q56840	0.0
Q58NB6	0.0
Q59787	0.0
Q5E9H7	1.0
Q5LA59	0.0
Q5P5I4	0.0
Q5RBV3	1.0
Q5RCU5	1.0
Q5TJF5	0.0
Q5XG41	1.0
Q60V51	1.0
Q62730	0.0
Q62904	1.0
Q64105	1.0
Q64591	1.0
Q6CEE9	1.0
Q6FRM0	1.0
Q6GI75	1.0
Q6GV12	1.0
Q6MGB5	0.0
Q6P3L6	1.0
Q6P7R8	1.0
Q6QA32	1.0
Q6QA33	1.0
Q6QLL4	1.0
Q6R0J2	1.0
Q6UWP2	1.0
Q6WAU1	1.0
Q71R50	1.0
Q7M3I4	1.0
Q7TQA3	0.0
Q7Z4W1	1.0
Q80XN0	0.0
Q80ZF7	1.0
Q81GI3	0.0
Q82IY9	0.0
Q8AVY8	1.0
Q8BYK4	1.0
Q8CEE7	1.0
Q8HYR6	0.0
Q8HZT6	1.0
Q8IZV5	1.0
Q8JIS3	1.0
Q8JZV9	0.0
Q8KES3	1.0
Q8L9C4	1.0
Q8LEU3	1.0
Q8LKV5	1.0
Q8MI29	1.0
Q8MJY8	0.0
Q8N3Y7	0.0
Q8NBN7	1.0
Q8NK50	1.0
Q8R536	1.0
Q8RJB2	1.0
Q8TC12	1.0
Q8VCC1	0.0
Q8VCH7	1.0
Q8VD48	0.0
Q8VID1	1.0
Q8WNV7	1.0
Q91X52	1.0
Q91XV4	1.0
Q920N9	1.0
Q920P0	1.0
Q92506	0.0
Q92781	0.0
Q92EU6	0.0
Q93W57	1.0
Q93X62	1.0
Q94KL8	0.0
Q96NR8	1.0
Q988B7	0.0
Q99714	0.0
Q99LB2	1.0
Q99MZ7	1.0
Q9BPW9	0.0
Q9BPX1	0.0
Q9BTZ2	1.0
Q9BUT1	0.0
Q9BY49	1.0
Q9C826	0.0
Q9CQ62	1.0
Q9ERI6	1.0
Q9GKX2	1.0
Q9GME3	0.0
Q9GN94	0.0
Q9HBH5	1.0
Q9HK58	1.0
Q9JIF5	1.0
Q9KQH7	1.0
Q9KWN1	1.0
Q9LBG2	0.0
Q9LBV3	1.0
Q9M2E2	1.0
Q9MYP6	0.0
Q9N126	1.0
Q9NKW1	0.0
Q9NUI1	1.0
Q9NYR8	1.0
Q9QYF1	1.0
Q9R092	0.0
Q9RA05	0.0
Q9SLA8	0.0
Q9WV68	1.0
Q9WVK3	1.0
Q9WXG7	0.0
Q9XT00	0.0
Q9Z2M4	1.0
Q9ZNN8	0.0
R9UAM1	1.0
U3DMT3	1.0
W5P705	1.0
