## Supplemental Table 2 for "Protein Function Prediction from Three-Dimensional Feature Representations Using Space-Filling Curves"

Entry	phenol_substructure	sterol_substructure	N_heterocyles_substructure
A0A077EWA5	1.0	0.0	0.0
A0A0N9HMN6	1.0	0.0	0.0
A0A0N9HTA1	1.0	0.0	0.0
A0A0S2PMA8	0.0	0.0	1.0
A0A0S2UWA5	1.0	0.0	0.0
A0A0S2UWC9	1.0	0.0	0.0
A0A0S2UWT1	1.0	0.0	0.0
A0A193KX02	1.0	0.0	0.0
A0A1C9U5X5	1.0	0.0	0.0
A0A2S1WBY6	1.0	0.0	0.0
A0A6C0WW36	0.0	0.0	1.0
A0A6C0WW38	0.0	0.0	1.0
A0A6C0WX00	0.0	0.0	1.0
A0R5M8	0.0	0.0	1.0
A1Y9I9	1.0	0.0	0.0
A2BIX4	0.0	0.0	1.0
A2BJU2	0.0	0.0	1.0
A4F7P5	0.0	0.0	0.0
A4GE69	0.0	0.0	1.0
A4GE70	0.0	0.0	1.0
A4IG53	1.0	0.0	0.0
A5U029	0.0	0.0	0.0
A7MBI7	1.0	1.0	0.0
A8QW52	1.0	0.0	0.0
A8QW53	1.0	0.0	0.0
A9X7L0	0.0	0.0	0.0
B0EXJ8	1.0	0.0	1.0
B0ZB55	1.0	0.0	0.0
B0ZB56	1.0	0.0	0.0
B1P123	1.0	0.0	0.0
B2KPR3	0.0	0.0	0.0
B3GSH5	1.0	0.0	1.0
B3PI89	0.0	0.0	0.0
B4XY98	1.0	0.0	0.0
B6CZ46	1.0	0.0	0.0
B6CZ56	1.0	0.0	0.0
B6CZ62	1.0	0.0	0.0
B6HJU2	0.0	0.0	1.0
B8RCD3	1.0	0.0	0.0
B9WZX2	1.0	0.0	1.0
C3SBW0	0.0	0.0	0.0
D3H5H5	0.0	0.0	0.0
D3KU66	1.0	0.0	1.0
D9J0Z7	0.0	0.0	0.0
D9J100	1.0	0.0	0.0
F1N9S8	0.0	0.0	1.0
F4JUY5	0.0	0.0	0.0
F4ZGF2	1.0	0.0	0.0
G0FUS0	1.0	0.0	0.0
I3PLQ6	1.0	0.0	0.0
I3PLQ7	1.0	0.0	0.0
I3V6A7	1.0	0.0	0.0
J7I4B7	0.0	0.0	1.0
K4RFM2	0.0	0.0	1.0
K5B7F3	0.0	0.0	0.0
O04385	1.0	0.0	0.0
O07431	1.0	0.0	0.0
O22308	1.0	0.0	0.0
O23760	1.0	0.0	0.0
O24144	1.0	0.0	0.0
O24305	1.0	0.0	0.0
O24529	1.0	0.0	0.0
O25503	0.0	0.0	1.0
O26249	0.0	0.0	1.0
O35969	0.0	0.0	0.0
O48661	0.0	0.0	1.0
O49499	1.0	0.0	0.0
O55060	0.0	0.0	1.0
O55239	0.0	0.0	1.0
O57950	0.0	0.0	1.0
O67365	0.0	0.0	1.0
O80562	0.0	0.0	0.0
O87833	0.0	0.0	0.0
O88587	1.0	1.0	0.0
O94632	0.0	0.0	1.0
O95050	0.0	0.0	0.0
O95671	0.0	0.0	1.0
O97972	0.0	0.0	0.0
P09158	0.0	0.0	1.0
P0A9H7	0.0	0.0	0.0
P10868	0.0	0.0	0.0
P10937	0.0	0.0	0.0
P11086	0.0	0.0	0.0
P13255	0.0	0.0	0.0
P19623	0.0	0.0	1.0
P21964	1.0	1.0	0.0
P22734	1.0	1.0	0.0
P25087	0.0	1.0	0.0
P25397	0.0	0.0	0.0
P28002	1.0	0.0	0.0
P28034	1.0	0.0	0.0
P32643	0.0	0.0	0.0
P40261	0.0	0.0	1.0
P40935	0.0	0.0	0.0
P40936	0.0	0.0	0.0
P46597	1.0	0.0	1.0
P50135	0.0	0.0	1.0
P51580	0.0	0.0	1.0
P52788	0.0	0.0	1.0
P53934	0.0	0.0	1.0
P59049	1.0	0.0	0.0
P70998	0.0	0.0	1.0
P76145	0.0	0.0	0.0
P76290	0.0	0.0	1.0
P86243	1.0	0.0	0.0
P87241	0.0	0.0	1.0
P93324	1.0	0.0	0.0
P95748	0.0	0.0	1.0
P97355	0.0	0.0	1.0
P9WGE5	0.0	0.0	1.0
P9WKL5	0.0	0.0	1.0
P9WPB3	0.0	0.0	0.0
P9WPB5	0.0	0.0	0.0
P9WPB7	0.0	0.0	0.0
Q00763	1.0	0.0	0.0
Q01984	0.0	0.0	1.0
Q06509	1.0	0.0	0.0
Q06528	1.0	0.0	0.0
Q0IP69	1.0	0.0	0.0
Q0J998	0.0	0.0	1.0
Q0UI02	1.0	0.0	1.0
Q0WP12	0.0	0.0	0.0
Q108P1	0.0	0.0	0.0
Q12074	0.0	0.0	1.0
Q12120	1.0	0.0	0.0
Q12455	0.0	0.0	1.0
Q14353	0.0	0.0	0.0
Q14749	0.0	0.0	0.0
Q22993	0.0	0.0	0.0
Q23552	0.0	0.0	0.0
Q29513	0.0	0.0	0.0
Q29555	0.0	0.0	0.0
Q29U70	1.0	0.0	0.0
Q2HXI6	0.0	0.0	1.0
Q2HXL9	0.0	0.0	1.0
Q2I0M6	1.0	0.0	1.0
Q2QM69	1.0	0.0	0.0
Q2TBQ3	0.0	0.0	0.0
Q31QK9	0.0	0.0	1.0
Q38J50	1.0	0.0	0.0
Q39227	0.0	1.0	0.0
Q3ED65	1.0	0.0	0.0
Q40313	1.0	0.0	0.0
Q42653	1.0	0.0	0.0
Q42654	1.0	0.0	0.0
Q49492	0.0	0.0	0.0
Q4U5S1	0.0	0.0	1.0
Q4WAW6	1.0	0.0	1.0
Q54527	1.0	0.0	0.0
Q54818	1.0	0.0	0.0
Q55214	1.0	0.0	0.0
Q55216	1.0	0.0	0.0
Q5APD4	0.0	0.0	0.0
Q5BJZ6	0.0	0.0	1.0
Q5C9L7	1.0	0.0	0.0
Q5H879	1.0	1.0	0.0
Q5JFG9	0.0	0.0	1.0
Q5RFR7	0.0	0.0	0.0
Q5SK28	0.0	0.0	1.0
Q5XF78	0.0	0.0	0.0
Q64674	0.0	0.0	1.0
Q6AWU6	0.0	0.0	0.0
Q6EPG8	1.0	0.0	1.0
Q6T1F5	1.0	0.0	0.0
Q6WUC1	1.0	0.0	0.0
Q6WUC2	1.0	0.0	0.0
Q6XMI3	1.0	0.0	0.0
Q6YSY5	1.0	0.0	1.0
Q6ZD89	1.0	0.0	1.0
Q6ZLD3	1.0	0.0	0.0
Q7F8T6	1.0	0.0	0.0
Q7U1J9	0.0	0.0	0.0
Q7U4Z8	0.0	0.0	0.0
Q7U4Z9	0.0	0.0	0.0
Q7UG04	0.0	0.0	0.0
Q7UWD1	0.0	0.0	1.0
Q7XB08	1.0	0.0	0.0
Q7XB10	1.0	0.0	0.0
Q83WC3	0.0	0.0	0.0
Q83WC4	0.0	0.0	0.0
Q83WF2	0.0	0.0	0.0
Q84HC8	1.0	0.0	0.0
Q84KK4	1.0	0.0	0.0
Q84KK6	1.0	0.0	0.0
Q84PP7	0.0	0.0	1.0
Q84UB4	1.0	0.0	0.0
Q84UB5	1.0	0.0	0.0
Q8EAX8	0.0	0.0	1.0
Q8EZP1	0.0	0.0	1.0
Q8H0D2	0.0	0.0	1.0
Q8H0D3	0.0	0.0	1.0
Q8H9A8	1.0	0.0	1.0
Q8KGE0	0.0	0.0	1.0
Q8KZ94	0.0	0.0	1.0
Q8LL87	1.0	0.0	0.0
Q8N4J0	0.0	0.0	1.0
Q8T638	1.0	0.0	0.0
Q8TJK1	0.0	0.0	0.0
Q8U4G1	0.0	0.0	1.0
Q8VHT6	0.0	0.0	0.0
Q8VWG4	1.0	0.0	1.0
Q8VWJ6	1.0	0.0	1.0
Q8WZ04	1.0	0.0	0.0
Q8XQC5	0.0	0.0	1.0
Q8XQC8	0.0	0.0	1.0
Q8ZXM4	0.0	0.0	1.0
Q91VF2	0.0	0.0	1.0
Q93WU2	1.0	0.0	0.0
Q93WU3	1.0	0.0	0.0
Q944H0	0.0	0.0	0.0
Q94BN2	0.0	0.0	1.0
Q96565	0.0	0.0	1.0
Q96WX4	0.0	1.0	0.0
Q99028	1.0	1.0	0.0
Q9AJU1	1.0	0.0	0.0
Q9AJU2	1.0	0.0	0.0
Q9AR07	0.0	0.0	0.0
Q9AVJ9	0.0	0.0	1.0
Q9AVK0	0.0	0.0	1.0
Q9C6B9	0.0	0.0	0.0
Q9FK25	1.0	0.0	1.0
Q9FLN8	0.0	0.0	1.0
Q9FR44	0.0	0.0	0.0
Q9FYC4	0.0	0.0	0.0
Q9FYZ9	0.0	0.0	0.0
Q9FZN8	0.0	0.0	1.0
Q9HBK9	0.0	0.0	0.0
Q9HWH2	0.0	0.0	1.0
Q9KJ20	0.0	0.0	0.0
Q9KJ21	0.0	0.0	0.0
Q9KJ22	0.0	0.0	0.0
Q9L091	0.0	0.0	1.0
Q9L9F2	1.0	0.0	0.0
Q9LM02	0.0	1.0	0.0
Q9LY74	1.0	0.0	0.0
Q9M571	0.0	0.0	0.0
Q9QXF8	0.0	0.0	0.0
Q9S4D5	0.0	0.0	0.0
Q9S7X6	0.0	0.0	1.0
Q9SBK6	0.0	0.0	0.0
Q9SCP7	0.0	0.0	1.0
Q9SPV4	1.0	0.0	0.0
Q9SW18	0.0	0.0	1.0
Q9T003	1.0	0.0	1.0
Q9TYP1	0.0	1.0	0.0
Q9UQY0	1.0	0.0	0.0
Q9UXE4	0.0	0.0	1.0
Q9VJK8	0.0	0.0	0.0
Q9WZC2	0.0	0.0	1.0
Q9X5T6	0.0	0.0	1.0
Q9X8S2	0.0	0.0	1.0
Q9XGP7	1.0	0.0	0.0
Q9ZGH6	0.0	0.0	1.0
Q9ZHQ4	0.0	0.0	0.0
Q9ZSK1	1.0	0.0	0.0
Q9ZUB3	0.0	0.0	1.0
U3NEE3	0.0	0.0	1.0
W5U2K2	0.0	0.0	1.0
