## Supplemental Table 4 for "Protein Function Prediction from Three-Dimensional Feature Representations Using Space-Filling Curves"

Entry	RNA_or_protein
P21964	0.0
O14744	1.0
Q99873	1.0
Q9Y6K1	1.0
Q86U44	1.0
O88508	1.0
Q9WVG6	1.0
Q96LA8	1.0
Q9UBC3	1.0
P55345	1.0
Q86W50	1.0
O88509	1.0
Q9Y5N5	1.0
P22734	0.0
Q08J23	1.0
Q9NR22	1.0
Q63009	1.0
Q9JIF0	1.0
Q8C3P7	1.0
Q9BV86	1.0
Q86X55	1.0
Q96RS0	1.0
Q9FK25	0.0
Q7Z5W3	1.0
O43148	1.0
P22087	1.0
Q04089	1.0
O95671	0.0
Q4AE70	1.0
Q1HFZ0	1.0
Q14353	0.0
Q9C5Q8	1.0
Q96BT7	1.0
Q9HCE5	1.0
Q8CIG8	1.0
Q9NVM4	1.0
Q84W92	1.0
Q8N6R0	1.0
P46597	0.0
P13255	0.0
Q1LZ53	1.0
Q9U2X0	1.0
F1R777	1.0
P04298	1.0
P46580	1.0
P09158	0.0
Q8N6F8	1.0
P15646	1.0
Q14749	0.0
P32783	1.0
Q7L2J0	1.0
O88587	0.0
A2AUU0	1.0
Q8IY81	1.0
Q9UBP6	1.0
P22061	1.0
Q6ZD89	0.0
P10937	0.0
Q8TEA1	1.0
Q9R144	1.0
Q8WXB1	1.0
P51580	0.0
Q96P11	1.0
Q8SR66	1.0
O43159	1.0
P50135	0.0
P38274	1.0
Q8N4J0	0.0
O43709	1.0
O60678	1.0
A6NJ78	1.0
P46087	1.0
Q9H7H0	1.0
Q9H867	1.0
Q9VCE6	1.0
P0C0R7	1.0
Q6FI81	1.0
Q6NZB1	1.0
Q3UIK4	1.0
Q9M2Y6	1.0
P9WPB3	0.0
P0DOY1	1.0
Q5SK28	0.0
P38074	1.0
Q8AV13	1.0
Q9UXE4	0.0
Q96CB9	1.0
A1Y9I9	0.0
Q9CQG2	1.0
Q6SKR2	1.0
F4JNX3	1.0
P0DPE2	1.0
Q94F88	1.0
Q9H5Q4	1.0
O70467	1.0
Q12052	1.0
Q8IYT2	1.0
C8VQG9	1.0
Q9BVS5	1.0
P0ACC1	1.0
P0DPD9	1.0
Q96AZ1	1.0
Q8U4G1	0.0
Q8N3J2	1.0
J7I4B7	0.0
Q6NUA1	1.0
Q96G04	1.0
P52788	0.0
Q0WPN7	1.0
P9WPB5	0.0
Q80Y20	1.0
A0A193KX02	0.0
P19623	0.0
Q54S83	1.0
P25582	1.0
Q9VH48	1.0
P10868	0.0
Q9NZJ6	0.0
Q9TYV5	1.0
Q9WZC2	0.0
Q9U6Y9	1.0
Q9C9Q8	1.0
O95050	0.0
P22509	1.0
P22062	1.0
I3V6A7	0.0
A3KPF2	1.0
Q922X9	1.0
Q9NRN9	1.0
Q09357	1.0
Q9CZ57	1.0
P75864	1.0
O94632	0.0
Q9BQD7	1.0
P40991	1.0
P15565	1.0
B2KPR3	0.0
Q9UIC8	1.0
Q94AH9	1.0
Q9LY74	0.0
Q83WF2	0.0
Q8WVM0	1.0
Q6P4H8	1.0
P38205	1.0
P27680	0.0
Q9Y5R4	1.0
O14717	1.0
P34283	1.0
Q8WZ04	0.0
Q9FLN8	0.0
A8MUP2	1.0
Q7L592	1.0
P78963	1.0
Q93W95	1.0
P35550	1.0
Q6XMI3	0.0
P06992	1.0
Q96FX7	1.0
Q6P2P2	1.0
P11086	0.0
P0A6U5	1.0
Q79FX8	1.0
Q9H8H3	1.0
P41833	1.0
Q5RGQ2	1.0
Q9FG73	1.0
Q6VRB0	1.0
Q8K4F6	1.0
Q0WP12	0.0
P37634	1.0
P17993	0.0
P40936	0.0
Q7Z624	1.0
Q8GWT4	1.0
Q9S7X6	0.0
Q9FEF8	1.0
C7AE94	1.0
Q9FZN8	0.0
P25920	1.0
Q5JFG9	0.0
Q58293	1.0
P93324	0.0
Q5TEU4	1.0
Q12009	1.0
Q5JPI9	1.0
P49017	0.0
Q9FR44	0.0
B0ZB56	0.0
Q38J50	0.0
P0DPD8	1.0
P25087	0.0
P0A8I5	1.0
O04385	0.0
Q32P41	1.0
Q8WTY4	1.0
Q9HGQ2	1.0
Q9UI43	1.0
Q9MAT5	1.0
Q8R2U4	1.0
P55135	1.0
Q9LVD0	1.0
Q9M548	1.0
Q8IXQ9	1.0
P25397	0.0
Q5HYK3	0.0
Q582G4	1.0
Q28F07	1.0
Q5VZV1	1.0
P49957	1.0
Q9SW18	0.0
Q08641	1.0
P39406	1.0
Q9BUU2	1.0
Q01984	0.0
Q8K3A9	1.0
Q8T638	0.0
P38793	1.0
Q08282	1.0
P23003	1.0
Q6WUC2	0.0
Q7Q2B7	1.0
O82486	1.0
Q86XA0	1.0
Q9UNQ2	1.0
Q9VLP7	1.0
Q9C9W4	1.0
Q9H649	1.0
Q9C9M3	1.0
Q9QXF8	0.0
Q95XR2	1.0
A0A0S2UWC9	0.0
Q568P9	1.0
O49499	0.0
Q54JH6	1.0
Q8KGE0	0.0
Q5H879	0.0
O24144	0.0
P38238	1.0
Q6WUC1	0.0
P25627	1.0
Q9X5T6	0.0
P32643	0.0
O35969	0.0
Q922H1	1.0
A7MBI7	0.0
Q22993	0.0
Q6PAK3	1.0
Q22053	1.0
Q9XGP7	0.0
A0R5M8	0.0
Q9W4N2	1.0
A7YW45	1.0
P23506	1.0
Q5T8I9	1.0
Q54JW0	1.0
Q38AH0	1.0
B0EXJ8	0.0
O74880	1.0
F4JUY5	0.0
Q4WRY5	1.0
K5B7F3	0.0
Q9NXH9	1.0
Q9HBK9	0.0
P38961	1.0
Q9SU94	1.0
O57712	1.0
P95748	0.0
Q03920	1.0
O60294	1.0
I3PLQ6	0.0
Q230X8	1.0
Q8CAE2	1.0
Q4R5M3	1.0
Q5XF78	0.0
Q42653	0.0
P53972	1.0
Q03305	1.0
P33753	1.0
P59049	0.0
P14908	1.0
Q9DBE9	1.0
Q8IZ69	1.0
Q9NAA7	1.0
Q42539	1.0
P0DPD7	1.0
O13648	1.0
P36929	1.0
Q27873	1.0
Q94AI4	1.0
Q12463	1.0
Q6AW06	1.0
Q7U4Z8	0.0
Q5ZLV4	1.0
Q28E61	1.0
Q5R698	1.0
A2RSY6	1.0
Q9D0L8	1.0
Q83WC4	0.0
Q9UET6	1.0
Q7XB10	0.0
Q04235	1.0
Q5BJX0	1.0
Q7F8T6	0.0
O55055	1.0
O58523	1.0
Q9FYC4	0.0
A2BIX4	0.0
Q9NV79	1.0
P46959	1.0
Q9Z120	1.0
Q63ZY6	1.0
D9IVE5	1.0
Q944H0	0.0
Q922K7	1.0
P9WKL5	0.0
Q23552	0.0
Q8VHT6	0.0
Q6EPG8	0.0
Q4W5Z4	1.0
P38340	1.0
P07617	1.0
P9WPB7	0.0
P40261	0.0
O13935	1.0
O22268	1.0
O25503	0.0
O55060	0.0
Q5BJZ6	0.0
Q9KJ21	0.0
Q99MI9	1.0
Q09814	1.0
Q9AR07	0.0
A4GE70	0.0
O49354	0.0
P9WFZ1	1.0
A0A0N9HMN6	0.0
Q91VF2	0.0
P13956	1.0
Q9D1Z3	1.0
Q29U70	0.0
Q42654	0.0
Q8VY08	1.0
O07431	0.0
P0DSX6	1.0
Q10B19	1.0
Q9P272	1.0
Q5ZIA0	1.0
Q9ZSK1	0.0
Q6DC64	1.0
Q6AWU6	0.0
A8QW53	0.0
Q9V2G1	1.0
A8C927	1.0
Q9UAS6	1.0
Q83WC3	0.0
Q5E9L5	1.0
Q6NWG4	1.0
Q96565	0.0
Q12120	0.0
Q54527	0.0
Q9W4M9	1.0
O32036	1.0
Q84HC8	0.0
O49139	1.0
Q6P1Q9	1.0
Q8K1A0	1.0
O80562	0.0
Q99028	0.0
Q9SCP7	0.0
Q06528	0.0
O42832	1.0
P86243	0.0
Q39227	0.0
Q27869	1.0
Q9KJ22	0.0
P75876	1.0
Q9AVJ9	0.0
Q9L9F2	0.0
Q40313	0.0
Q53H54	1.0
B0ZB55	0.0
Q8GBB2	1.0
A0A2H1VE33	1.0
P0AEE8	1.0
Q4V7N2	1.0
Q9V1J7	1.0
F4ZGF2	0.0
P35551	1.0
O57209	1.0
P20979	1.0
A0A0N9HTA1	0.0
Q9JFA8	1.0
Q2YDF1	1.0
Q4WAZ0	1.0
P40999	1.0
P36566	1.0
Q84UB5	0.0
Q84UB4	0.0
O48661	0.0
Q8BYR1	1.0
Q63159	0.0
Q9LM02	0.0
Q9S4D5	0.0
P28002	0.0
B6CZ46	0.0
B3GSH5	0.0
Q5RJT2	1.0
Q8KZ94	0.0
Q5APD4	0.0
Q1RMZ1	1.0
Q6GR37	1.0
O74421	0.0
Q923W1	1.0
Q8QMV9	1.0
P0DSX5	1.0
B3DLB3	1.0
P0A9H7	0.0
P36999	1.0
W5U2K2	0.0
Q84N28	1.0
Q775U0	1.0
Q5C9L7	0.0
Q8BMS4	0.0
Q80DX6	1.0
Q8VWG4	0.0
Q43209	1.0
Q9T003	0.0
Q9ZGH6	0.0
Q55214	0.0
Q7K175	1.0
Q05874	1.0
P0ADR6	1.0
K4RFM2	0.0
Q6NN40	1.0
P25950	1.0
Q9UZR7	1.0
A4GE69	0.0
Q3ED65	0.0
Q9J584	1.0
Q9KJ20	0.0
Q04081	1.0
Q9LXE5	1.0
D3KU66	0.0
A0A0S2UWT1	0.0
O34680	1.0
O34939	1.0
Q3U2U7	1.0
P9WJ62	1.0
C0SQ89	1.0
Q6DC04	1.0
Q9FK02	1.0
Q5U4E8	1.0
P0A8T1	1.0
O87833	0.0
D2H163	1.0
P74838	1.0
C3SBW0	0.0
Q10SU5	1.0
F1N9S8	0.0
Q14AW5	1.0
B1H2P7	1.0
P40935	0.0
Q9UQY0	0.0
P76290	0.0
Q49492	0.0
Q9LCY2	1.0
Q8H0D2	0.0
Q9C6B9	0.0
Q55216	0.0
Q2KXN6	1.0
P07364	1.0
A9X7L0	0.0
P38347	1.0
O23760	0.0
O55239	0.0
Q756E1	1.0
Q9URX7	1.0
Q64J17	1.0
Q96IZ6	1.0
P97355	0.0
A0A0S2UWA5	0.0
Q72IH5	1.0
O97972	0.0
Q9D0C4	1.0
P41819	1.0
Q8H0D3	0.0
P04392	1.0
B6CZ56	0.0
P68567	1.0
Q8ZXM4	0.0
P76291	1.0
P53123	1.0
Q5U2U7	1.0
Q0CS62	1.0
Q9DBC3	1.0
D3YWP0	1.0
Q84KK6	0.0
I3PLQ7	0.0
Q9AVK0	0.0
Q8U248	1.0
Q93YU6	1.0
Q6T1F5	0.0
Q2I0M6	0.0
O95568	1.0
Q6YSY5	0.0
Q2HXI6	0.0
Q8VWJ6	0.0
A3KQ55	1.0
Q8VYM6	1.0
Q0J998	0.0
Q8GSN1	1.0
I1RAW4	1.0
Q8WVE0	1.0
Q94BN2	0.0
B6CZ62	0.0
Q07G10	1.0
Q96WV1	1.0
F4JWT7	1.0
Q8JZM0	1.0
Q3TL26	1.0
G0FUS0	0.0
O24529	0.0
Q7Z2T5	1.0
Q9VH38	1.0
P0A7A5	1.0
A2AV36	1.0
Q5ZKM1	1.0
Q108P1	0.0
Q9DB85	1.0
Q9US51	1.0
B8N406	1.0
F7GSQ4	1.0
Q84PP7	0.0
Q29555	0.0
Q4WAW6	0.0
Q60343	1.0
P85107	1.0
Q5VVY1	1.0
P28034	0.0
Q7XB08	0.0
Q2T9N3	1.0
Q9SBK6	0.0
A0A1C9U5X5	0.0
O31503	1.0
Q9V106	1.0
Q5ADX5	1.0
A8QW52	0.0
Q6FNM5	1.0
Q9SPV4	0.0
Q6NWX7	1.0
Q6CWV1	1.0
P40516	1.0
Q9M571	0.0
A1A4L5	1.0
F0NBH8	1.0
Q95K79	1.0
Q8BLU2	1.0
P13906	1.0
Q8BMK1	1.0
Q5SII2	1.0
Q9TYP1	0.0
Q64674	0.0
Q94EJ6	1.0
B4JXV2	1.0
Q06668	1.0
P9WPB1	1.0
Q8VZV7	1.0
Q9VJK8	0.0
A0A6C0WW36	0.0
B8A5G9	1.0
Q3MHN8	1.0
B6H9U8	1.0
F6VSS6	1.0
Q9VTM5	1.0
P08957	1.0
B8RCD3	0.0
A6NHQ2	1.0
Q3U2J5	1.0
P39199	1.0
A2BJU2	0.0
Q9W1V3	1.0
B4XY98	0.0
Q9HWH2	0.0
Q8C436	1.0
S0DQI7	1.0
Q8TJK1	0.0
D3H5H5	0.0
P87241	0.0
P05102	1.0
D9J100	0.0
B0B9D1	1.0
Q28H76	1.0
Q5U4F0	1.0
P53934	0.0
P60390	1.0
Q9LPU5	1.0
Q9CWG8	1.0
Q31QK9	0.0
Q58952	1.0
Q8IYL2	1.0
Q9UY84	1.0
Q0UI02	0.0
A5U029	0.0
A4F7P5	0.0
P58032	1.0
Q80ZM3	1.0
Q8GYE8	1.0
Q5XK84	1.0
Q84KK4	0.0
O24305	0.0
Q89WD0	0.0
Q8BVH9	1.0
G0RNN3	1.0
Q8P558	0.0
A2VE39	1.0
Q59KF3	1.0
Q4P6G5	1.0
P0CS78	1.0
Q5XJ57	1.0
Q0WT31	1.0
A6QQV6	1.0
Q4WVH3	1.0
O34522	1.0
Q84MA1	1.0
Q9P6V8	1.0
Q4KL94	1.0
Q751U1	1.0
Q6ZLD3	0.0
F1QVR8	1.0
P15246	1.0
Q5XID1	1.0
Q9H825	1.0
Q6C9Q1	1.0
Q9ZHQ4	0.0
O65090	1.0
Q54HI0	1.0
P36056	1.0
P9WGE5	0.0
Q8H1E8	1.0
A0A6C0WX00	0.0
Q12455	0.0
Q5ZK35	1.0
Q5EAC7	1.0
Q9ZUB3	0.0
Q5H737	1.0
Q8LL87	0.0
Q5RFR7	0.0
Q5U2Z5	1.0
C0HBG1	1.0
B3M1E1	1.0
Q2KUG1	0.0
B4LVS8	1.0
Q86VU5	1.0
Q7NZD3	0.0
B4PVH6	1.0
Q5ZIB9	1.0
B4KA23	1.0
B1P123	0.0
Q9ZCP3	0.0
A0A077EWA5	0.0
Q8L7V3	1.0
P38278	1.0
Q06509	0.0
Q9CXI0	0.0
Q8H118	1.0
Q8UIH5	0.0
P76145	0.0
Q54818	0.0
Q6NU94	1.0
Q2HXL9	0.0
Q6NPR7	1.0
O94268	1.0
B3P4N5	1.0
P47163	1.0
Q92SK7	0.0
Q96MG8	1.0
Q80XC2	1.0
B4QVW6	1.0
B4GZ20	1.0
A0A067Z9B6	1.0
Q7U4Z9	0.0
U3NEE3	0.0
Q5RAS1	1.0
Q8D382	0.0
Q4KLE6	1.0
O28192	1.0
B4HJC0	1.0
D9J0Z7	0.0
C8VE82	1.0
Q8EZP1	0.0
Q5R981	1.0
Q8H9A8	0.0
A9UMM1	1.0
Q8E9R7	0.0
B3PI89	0.0
B9DFI7	1.0
Q54NX0	1.0
Q91YR5	1.0
A0A0J9UBD6	1.0
Q5XIA3	1.0
Q9K075	0.0
Q9X3X2	0.0
D2HRF1	1.0
A4IG53	0.0
Q91YP1	1.0
Q5KBP2	1.0
F1DBB3	0.0
Q4R7K1	1.0
Q9LPU7	1.0
Q94II3	1.0
Q5BH88	1.0
O67680	1.0
A0A6C0WW38	0.0
Q9D0D4	1.0
O36015	1.0
O60157	1.0
Q80WS3	1.0
Q6AZB3	1.0
Q6CA67	1.0
Q7UG04	0.0
Q29513	0.0
Q9WYV8	1.0
Q86JJ0	1.0
Q9VDD9	1.0
Q9CY21	1.0
Q7U1J9	0.0
Q9JPD1	0.0
O82210	1.0
B9WZX2	0.0
Q23270	1.0
Q6AY46	1.0
Q08BY0	1.0
Q9P804	1.0
Q8TCB7	1.0
D4ABH7	1.0
P0C995	1.0
Q65216	1.0
Q94A09	1.0
P87230	0.0
P0C993	1.0
P0C994	1.0
B0JYW5	1.0
Q12074	0.0
Q93YV7	1.0
O93995	0.0
A0A0S2PMA8	0.0
B6HJU2	0.0
Q68EZ3	1.0
Q4V7N8	1.0
Q87UZ2	0.0
Q7U1K1	1.0
P32094	1.0
A1UUE1	0.0
A4XPM7	0.0
Q5ZRH9	0.0
Q93WU3	0.0
Q54EF2	1.0
Q2QM69	0.0
A4IHR0	1.0
Q98GV1	0.0
Q6DAQ7	0.0
Q84BQ9	1.0
A1SRS4	0.0
C3K8U4	0.0
A5WA45	0.0
Q74EU2	0.0
Q2Y6R0	0.0
Q940J9	1.0
Q3U3W5	1.0
O22308	0.0
Q6NQ64	1.0
Q7MZ81	0.0
B1J2S8	0.0
B2FUU6	0.0
B2AH07	0.0
Q8W4K1	1.0
B4SJ34	0.0
A6UFF7	0.0
B3PH48	0.0
O67365	0.0
Q145P0	0.0
Q491V7	0.0
A5F4E5	0.0
Q7VRJ1	0.0
Q2J2H9	0.0
Q31IM5	0.0
A4WFY5	0.0
B3PZ92	0.0
Q48PJ4	0.0
Q3SM81	0.0
B2UFG8	0.0
A8G0S7	0.0
C1DCV3	0.0
Q5QYG2	0.0
Q2SN12	0.0
Q1I3T0	0.0
A4VGE5	0.0
B2JCU8	0.0
B1KR07	0.0
B4EWC9	0.0
Q9PD92	0.0
A1SAJ8	0.0
A6VTA1	0.0
A8LNK7	0.0
Q088H8	0.0
Q68W57	0.0
C3MCY6	0.0
C5BRL2	0.0
Q7Q5Z3	1.0
Q9H1A3	1.0
Q4U5S1	0.0
P38892	1.0
O26249	0.0
Q9X8S2	0.0
Q606J9	0.0
Q8Y278	0.0
B0TJ16	0.0
Q12S23	0.0
Q8CCT7	1.0
Q16DL1	0.0
Q6G1I2	0.0
Q7W0H1	0.0
Q6G577	0.0
B9J7S8	0.0
Q0KEH6	0.0
Q7MQ33	0.0
B8GVY5	0.0
Q21H69	0.0
Q81ZZ8	0.0
C1DHS2	0.0
B8CI06	0.0
C6DI77	0.0
Q7UWD1	0.0
C5BCA4	0.0
A3QIE1	0.0
A1BAN1	0.0
Q3KJC5	0.0
Q9L091	0.0
A6H791	1.0
Q6MHQ3	0.0
A4YJH0	0.0
Q2TBQ0	1.0
P76273	1.0
A5E888	0.0
Q1MME0	0.0
A5FZ96	0.0
B1YWF9	0.0
Q1QS47	0.0
Q2KDB0	0.0
A9ILA7	0.0
B2SX35	0.0
A4WVR7	0.0
A1JIF2	0.0
B9JZF4	0.0
A8G8B8	0.0
Q1LRG9	0.0
B0T7D0	0.0
B5ZYK8	0.0
Q475X0	0.0
B0KM36	0.0
A1KT06	0.0
B4RC42	0.0
B2VG41	0.0
Q9AJU1	0.0
Q9AJU2	0.0
Q9FYZ9	0.0
Q8EAX8	0.0
A9AFC0	0.0
A8ACY2	0.0
Q1GC56	0.0
A7MQL7	0.0
A0L1M4	0.0
Q13EN8	0.0
A8H966	0.0
Q5HZ60	1.0
A0A2S1WBY6	0.0
Q6ANL3	0.0
B3Q619	0.0
Q87TH4	0.0
O57950	0.0
A0Q549	0.0
B4RK11	0.0
Q8FUZ3	0.0
B0TZP1	0.0
A7MTX1	0.0
A6TGL3	0.0
B7LU01	0.0
B1JYJ6	0.0
Q9CPY0	1.0
Q2TBQ3	0.0
Q8XQC8	0.0
Q3IJV7	0.0
A6VDI6	0.0
Q39D13	0.0
Q9JV83	0.0
A9MCZ2	0.0
Q8PPP2	0.0
A3PFL1	0.0
A1AI22	0.0
B2IA21	0.0
P59911	0.0
A1RP78	0.0
A3D9F2	0.0
B8E6B6	0.0
B8IJ00	0.0
A4JHS6	0.0
A9MIY3	0.0
A9MY97	0.0
Q5WSQ8	0.0
B2SC50	0.0
A9KD75	0.0
A7ZU40	0.0
P70998	0.0
C0R2Q3	0.0
B5XYI1	0.0
Q5ZJA2	1.0
A0KAF5	0.0
A9WW74	0.0
A9M3A0	0.0
Q1CBG0	0.0
B0U6V1	0.0
A4TR39	0.0
Q14GU4	0.0
A5II90	0.0
A7NAA1	0.0
B7V3F6	0.0
Q5X0X6	0.0
Q9CKD6	0.0
B2SFA2	0.0
Q9Z439	0.0
Q9VJQ4	1.0
A4IXH9	0.0
Q8XQC5	0.0
A1V753	0.0
Q2NYW4	0.0
B6J676	0.0
A9N9F4	0.0
Q6YXZ7	1.0
Q8TFG7	1.0
Q95KJ2	1.0
Q7TS68	1.0
Q93WU2	0.0
Q96WX4	0.0
P54471	1.0
Q74ZK8	1.0
Q9AXT8	1.0
Q9UZK1	1.0
Q00763	0.0
Q9W1V1	1.0
Q54WD6	1.0
A7XRZ1	1.0
Q0IP69	0.0
O07678	1.0
