## Supplemental Table 5 for "Protein Function Prediction from Three-Dimensional Feature Representations Using Space-Filling Curves"

Entry	protein_vs_RNA_or_DNA
O14744	1.0
Q99873	1.0
Q9Y6K1	0.0
Q86U44	0.0
O88508	0.0
Q9WVG6	1.0
Q96LA8	1.0
Q9UBC3	0.0
P55345	1.0
Q86W50	0.0
O88509	0.0
Q9Y5N5	1.0
Q08J23	0.0
Q9NR22	1.0
Q63009	1.0
Q9JIF0	1.0
Q8C3P7	0.0
Q9BV86	1.0
Q86X55	1.0
Q96RS0	0.0
Q7Z5W3	0.0
O43148	0.0
P22087	0.0
Q04089	1.0
Q4AE70	1.0
Q1HFZ0	0.0
Q9C5Q8	0.0
Q96BT7	0.0
Q9HCE5	0.0
Q8CIG8	1.0
Q9NVM4	1.0
Q84W92	1.0
Q8N6R0	1.0
Q1LZ53	0.0
Q9U2X0	1.0
F1R777	0.0
P04298	0.0
P46580	1.0
P15646	0.0
P32783	0.0
Q7L2J0	0.0
A2AUU0	0.0
Q8IY81	0.0
Q9UBP6	0.0
P22061	1.0
Q8TEA1	0.0
Q9R144	1.0
Q8WXB1	1.0
Q96P11	0.0
Q8SR66	0.0
O43159	0.0
P38274	1.0
O43709	0.0
O60678	1.0
A6NJ78	0.0
P46087	0.0
Q9H7H0	0.0
Q9H867	1.0
Q9VCE6	0.0
P0C0R7	0.0
Q6NZB1	1.0
Q3UIK4	0.0
P0DOY1	0.0
P38074	1.0
Q8AV13	1.0
Q96CB9	0.0
Q9CQG2	0.0
Q6SKR2	1.0
F4JNX3	1.0
Q94F88	0.0
Q9H5Q4	0.0
O70467	1.0
Q12052	0.0
Q8IYT2	0.0
C8VQG9	1.0
Q9BVS5	0.0
P0ACC1	1.0
Q96AZ1	1.0
Q8N3J2	0.0
Q6NUA1	1.0
Q96G04	1.0
Q80Y20	0.0
Q54S83	1.0
P25582	0.0
Q9VH48	1.0
Q9TYV5	0.0
Q9U6Y9	1.0
P22509	0.0
P22062	1.0
A3KPF2	1.0
Q922X9	1.0
Q9NRN9	0.0
Q09357	0.0
Q9CZ57	0.0
P75864	0.0
Q9BQD7	1.0
P40991	0.0
P15565	0.0
Q9UIC8	1.0
Q94AH9	0.0
Q8WVM0	0.0
Q6P4H8	1.0
P38205	0.0
Q9Y5R4	1.0
O14717	0.0
P34283	0.0
A8MUP2	1.0
Q7L592	1.0
P78963	1.0
P35550	0.0
P06992	0.0
Q96FX7	0.0
Q6P2P2	1.0
P0A6U5	0.0
P41833	0.0
Q5RGQ2	1.0
Q9FG73	0.0
Q6VRB0	1.0
Q8K4F6	0.0
P37634	0.0
Q7Z624	1.0
Q8GWT4	1.0
Q9FEF8	0.0
P25920	0.0
Q58293	0.0
Q12009	0.0
Q5JPI9	1.0
P0A8I5	0.0
Q32P41	0.0
Q9HGQ2	0.0
Q9UI43	0.0
Q9MAT5	1.0
Q8R2U4	1.0
P55135	0.0
Q9LVD0	0.0
Q9M548	0.0
Q582G4	1.0
Q28F07	1.0
Q5VZV1	1.0
P49957	0.0
Q08641	0.0
P39406	0.0
Q9BUU2	1.0
Q8K3A9	0.0
P38793	0.0
Q08282	0.0
P23003	0.0
Q7Q2B7	1.0
O82486	0.0
Q9UNQ2	0.0
Q9VLP7	0.0
Q9H649	0.0
Q95XR2	0.0
Q568P9	0.0
Q54JH6	0.0
P38238	0.0
P25627	0.0
Q922H1	1.0
Q6PAK3	1.0
Q22053	0.0
Q9W4N2	0.0
A7YW45	1.0
P23506	1.0
Q5T8I9	0.0
Q38AH0	0.0
O74880	0.0
Q4WRY5	1.0
Q9NXH9	0.0
P38961	0.0
Q9SU94	1.0
O57712	0.0
Q03920	1.0
O60294	0.0
Q230X8	0.0
Q8CAE2	0.0
Q4R5M3	1.0
P53972	0.0
Q03305	1.0
P33753	0.0
Q9DBE9	0.0
Q8IZ69	0.0
Q9NAA7	0.0
Q42539	1.0
P0DPD7	1.0
O13648	1.0
P36929	0.0
Q27873	1.0
Q94AI4	0.0
Q12463	0.0
Q6AW06	1.0
Q5ZLV4	0.0
Q28E61	0.0
Q5R698	1.0
Q9D0L8	0.0
Q9UET6	0.0
Q04235	0.0
Q5BJX0	1.0
O55055	0.0
O58523	0.0
Q9NV79	1.0
P46959	0.0
Q9Z120	0.0
D9IVE5	1.0
Q922K7	0.0
Q4W5Z4	0.0
P38340	1.0
P07617	0.0
O13935	0.0
O22268	0.0
Q99MI9	1.0
Q09814	0.0
P9WFZ1	0.0
P13956	0.0
Q9D1Z3	1.0
Q8VY08	1.0
P0DSX6	0.0
Q10B19	0.0
Q9P272	0.0
Q5ZIA0	0.0
Q6DC64	0.0
Q9V2G1	0.0
A8C927	0.0
Q9UAS6	0.0
Q5E9L5	1.0
Q6NWG4	1.0
Q9W4M9	0.0
O32036	0.0
O49139	0.0
Q6P1Q9	0.0
Q8K1A0	0.0
O42832	0.0
Q27869	1.0
P75876	0.0
Q53H54	0.0
Q8GBB2	0.0
A0A2H1VE33	0.0
P0AEE8	0.0
Q4V7N2	0.0
Q9V1J7	0.0
P35551	0.0
O57209	0.0
P20979	0.0
Q9JFA8	0.0
Q2YDF1	0.0
P40999	0.0
P36566	0.0
Q8BYR1	0.0
Q5RJT2	0.0
Q6GR37	0.0
Q923W1	0.0
Q8QMV9	0.0
P0DSX5	0.0
B3DLB3	1.0
P36999	0.0
Q775U0	0.0
Q80DX6	0.0
Q43209	1.0
Q7K175	0.0
Q05874	1.0
P0ADR6	0.0
Q6NN40	1.0
P25950	0.0
Q9UZR7	0.0
Q9J584	0.0
Q04081	1.0
Q9LXE5	0.0
O34680	0.0
O34939	0.0
P9WJ62	0.0
C0SQ89	0.0
Q6DC04	1.0
Q9FK02	0.0
Q5U4E8	1.0
P0A8T1	1.0
D2H163	1.0
Q10SU5	0.0
B1H2P7	1.0
Q9LCY2	0.0
P07364	1.0
P38347	1.0
Q756E1	1.0
Q9URX7	1.0
Q64J17	1.0
Q96IZ6	0.0
Q72IH5	0.0
Q9D0C4	0.0
P41819	0.0
P04392	0.0
P68567	0.0
P76291	0.0
P53123	0.0
Q5U2U7	0.0
Q9DBC3	0.0
D3YWP0	1.0
Q8U248	0.0
Q93YU6	0.0
O95568	1.0
A3KQ55	0.0
Q8VYM6	0.0
I1RAW4	1.0
Q8WVE0	1.0
Q07G10	0.0
Q96WV1	0.0
F4JWT7	0.0
Q8JZM0	0.0
Q3TL26	0.0
P0A7A5	1.0
A2AV36	1.0
Q5ZKM1	0.0
Q9DB85	0.0
B8N406	1.0
F7GSQ4	0.0
Q60343	0.0
P85107	0.0
Q5VVY1	1.0
Q2T9N3	1.0
O31503	0.0
Q9V106	0.0
Q5ADX5	0.0
Q6FNM5	1.0
Q6NWX7	1.0
Q6CWV1	1.0
P40516	1.0
A1A4L5	0.0
F0NBH8	1.0
Q95K79	0.0
Q8BLU2	1.0
P13906	0.0
Q8BMK1	0.0
Q5SII2	0.0
B4JXV2	1.0
B8A5G9	0.0
Q3MHN8	0.0
B6H9U8	1.0
F6VSS6	0.0
Q9VTM5	0.0
P08957	0.0
A6NHQ2	0.0
Q3U2J5	1.0
P39199	1.0
Q9W1V3	0.0
Q8C436	1.0
S0DQI7	1.0
P05102	0.0
B0B9D1	1.0
Q28H76	0.0
Q5U4F0	0.0
P60390	0.0
Q9CWG8	1.0
Q58952	0.0
Q8IYL2	0.0
Q9UY84	0.0
P58032	0.0
Q8GYE8	0.0
Q5XK84	1.0
Q8BVH9	0.0
G0RNN3	1.0
A2VE39	0.0
Q59KF3	0.0
Q4P6G5	0.0
P0CS78	0.0
Q5XJ57	0.0
A6QQV6	1.0
Q4WVH3	0.0
O34522	0.0
Q84MA1	0.0
Q9P6V8	0.0
Q4KL94	1.0
Q751U1	0.0
F1QVR8	0.0
P15246	1.0
Q9H825	0.0
Q6C9Q1	0.0
O65090	0.0
Q54HI0	1.0
P36056	0.0
Q8H1E8	0.0
Q5ZK35	0.0
Q5H737	0.0
Q5U2Z5	0.0
B3M1E1	1.0
B4LVS8	1.0
B4PVH6	1.0
Q5ZIB9	1.0
B4KA23	1.0
P38278	0.0
Q6NU94	0.0
O94268	0.0
B3P4N5	1.0
P47163	1.0
Q96MG8	1.0
Q80XC2	0.0
B4QVW6	1.0
B4GZ20	1.0
Q5RAS1	0.0
Q4KLE6	1.0
O28192	0.0
B4HJC0	1.0
Q5R981	0.0
A9UMM1	0.0
Q54NX0	0.0
Q91YR5	1.0
A0A0J9UBD6	1.0
Q5XIA3	0.0
D2HRF1	0.0
Q91YP1	0.0
Q5KBP2	0.0
Q4R7K1	0.0
Q5BH88	0.0
O67680	0.0
Q9D0D4	0.0
O36015	0.0
O60157	0.0
Q80WS3	0.0
Q6CA67	0.0
Q9WYV8	1.0
Q86JJ0	0.0
Q9VDD9	0.0
Q9CY21	0.0
O82210	1.0
Q23270	0.0
Q6AY46	0.0
Q08BY0	1.0
Q9P804	0.0
Q8TCB7	0.0
D4ABH7	0.0
P0C995	0.0
Q65216	0.0
Q94A09	0.0
P0C993	0.0
P0C994	0.0
B0JYW5	1.0
Q68EZ3	1.0
P32094	0.0
Q54EF2	1.0
Q84BQ9	1.0
Q3U3W5	1.0
Q6NQ64	0.0
Q8W4K1	0.0
Q7Q5Z3	0.0
Q9H1A3	1.0
P38892	0.0
Q8CCT7	0.0
A6H791	0.0
Q2TBQ0	0.0
P76273	0.0
Q5HZ60	0.0
Q9CPY0	0.0
Q9VJQ4	0.0
Q6YXZ7	1.0
Q8TFG7	0.0
Q95KJ2	0.0
Q7TS68	0.0
P54471	0.0
Q74ZK8	0.0
Q9AXT8	0.0
Q9UZK1	0.0
Q9W1V1	1.0
Q54WD6	0.0
O07678	1.0
