## Supplemental Table 6 for "Protein Function Prediction from Three-Dimensional Feature Representations Using Space-Filling Curves"

Entry	phenol_substructure	sterol_substructure	CoA_substructure
A0A024R7X6	0.0	0.0	0.0
A0A075TRB3	0.0	0.0	0.0
A0A0L8VV04	0.0	0.0	1.0
A0A0Q7MGL0	0.0	0.0	0.0
A0A140FAN3	1.0	1.0	0.0
A0A1A9TAK5	1.0	0.0	0.0
A0A1U7Q3W1	0.0	0.0	0.0
A0A3Q3ATC8	0.0	0.0	0.0
A0A3Q8GL18	0.0	0.0	0.0
A0A3Q8GLE8	0.0	0.0	0.0
A0A4R4NN60	0.0	0.0	0.0
A0A4R4VUE8	0.0	0.0	0.0
A0A4R4WS15	0.0	0.0	0.0
A0A5F4CZN6	0.0	0.0	0.0
A0A5R8P1W5	0.0	0.0	0.0
A0A6L7ELE1	0.0	0.0	0.0
A0QYC2	0.0	0.0	0.0
A3F5F0	1.0	0.0	0.0
A3LZU7	0.0	0.0	0.0
A4ECA9	0.0	1.0	0.0
A4UHT7	1.0	0.0	0.0
A5JYX5	0.0	0.0	0.0
A7B3K3	0.0	1.0	0.0
A7DY56	0.0	0.0	0.0
A7LB59	0.0	1.0	0.0
A9CES4	0.0	0.0	0.0
B2X050	0.0	0.0	0.0
D2WKD9	0.0	0.0	0.0
D3J0Z1	0.0	0.0	0.0
D3Z6W3	0.0	0.0	0.0
D4A1J4	0.0	0.0	0.0
D4AK45	0.0	0.0	0.0
E9DRT4	0.0	0.0	1.0
E9EXT7	0.0	0.0	1.0
F4JZN6	0.0	0.0	0.0
F6SH88	0.0	0.0	0.0
G0RH19	0.0	0.0	0.0
G0RNA2	0.0	0.0	0.0
G0VBJ4	0.0	0.0	1.0
G1KPT8	0.0	0.0	0.0
G1P0R9	0.0	0.0	0.0
G3TI92	0.0	0.0	0.0
G3YG17	0.0	0.0	0.0
G5B5T7	0.0	0.0	0.0
G5DGA8	0.0	0.0	0.0
G9FRD6	0.0	1.0	0.0
G9FRD7	0.0	1.0	0.0
I6Y778	0.0	0.0	1.0
J5RN48	0.0	0.0	1.0
L0E4F8	0.0	0.0	0.0
M3YFQ1	0.0	0.0	0.0
O02691	1.0	1.0	1.0
O08699	0.0	0.0	0.0
O08756	1.0	1.0	1.0
O14756	1.0	1.0	0.0
O18404	0.0	0.0	1.0
O24990	0.0	0.0	0.0
O48741	0.0	0.0	0.0
O54753	1.0	1.0	0.0
O54909	0.0	1.0	0.0
O54939	1.0	1.0	0.0
O55240	0.0	1.0	0.0
O57314	1.0	1.0	1.0
O67610	0.0	0.0	0.0
O70351	1.0	1.0	1.0
O70503	1.0	1.0	1.0
O75452	0.0	1.0	0.0
O75828	0.0	0.0	0.0
O75911	0.0	0.0	0.0
O77667	0.0	1.0	0.0
O88451	0.0	0.0	0.0
O88736	1.0	1.0	0.0
O88876	0.0	0.0	0.0
O93868	0.0	0.0	0.0
P00334	0.0	0.0	0.0
P05707	0.0	0.0	0.0
P07914	0.0	1.0	1.0
P08074	0.0	0.0	0.0
P09369	0.0	0.0	0.0
P09417	0.0	0.0	0.0
P0A2C9	0.0	0.0	0.0
P0A5Y5	0.0	0.0	0.0
P0A9P9	0.0	0.0	0.0
P0AEK2	0.0	0.0	0.0
P0AEK4	0.0	0.0	0.0
P0AET8	0.0	1.0	0.0
P0AFS3	0.0	0.0	0.0
P0C0Y5	0.0	0.0	0.0
P0CI31	1.0	0.0	0.0
P0DKC5	0.0	1.0	0.0
P10807	0.0	0.0	0.0
P11348	0.0	0.0	0.0
P14061	1.0	1.0	0.0
P14697	0.0	0.0	1.0
P15047	1.0	0.0	0.0
P15428	0.0	0.0	0.0
P16152	1.0	0.0	0.0
P16232	0.0	1.0	0.0
P16657	0.0	0.0	0.0
P18297	0.0	0.0	0.0
P19337	0.0	1.0	1.0
P21218	0.0	0.0	0.0
P28845	0.0	1.0	0.0
P29147	0.0	0.0	0.0
P32573	0.0	0.0	1.0
P33207	0.0	0.0	0.0
P35270	0.0	0.0	0.0
P35731	0.0	0.0	0.0
P37058	1.0	1.0	0.0
P37059	1.0	1.0	0.0
P37769	0.0	0.0	0.0
P38286	0.0	0.0	1.0
P38342	0.0	0.0	0.0
P39640	0.0	0.0	0.0
P39831	0.0	0.0	0.0
P40288	0.0	0.0	0.0
P40471	0.0	0.0	0.0
P40580	0.0	0.0	0.0
P44432	0.0	0.0	0.0
P47227	1.0	0.0	0.0
P47727	1.0	0.0	0.0
P47844	1.0	0.0	0.0
P48758	1.0	0.0	0.0
P50162	0.0	0.0	0.0
P50163	0.0	0.0	0.0
P50168	0.0	1.0	0.0
P50170	0.0	1.0	0.0
P50171	1.0	1.0	0.0
P50172	0.0	1.0	0.0
P50199	0.0	0.0	0.0
P50233	0.0	1.0	0.0
P50941	0.0	0.0	0.0
P51656	1.0	1.0	0.0
P51657	1.0	1.0	0.0
P51658	1.0	1.0	0.0
P51661	0.0	1.0	0.0
P51975	0.0	1.0	0.0
P54616	0.0	0.0	0.0
P56937	1.0	1.0	0.0
P59837	0.0	0.0	0.0
P70385	1.0	1.0	0.0
P70684	0.0	0.0	0.0
P71079	0.0	0.0	0.0
P71534	0.0	0.0	1.0
P73574	0.0	0.0	0.0
P73826	0.0	0.0	1.0
P80030	0.0	0.0	0.0
P80365	0.0	1.0	0.0
P80702	0.0	1.0	0.0
P87017	1.0	0.0	0.0
P87219	0.0	0.0	0.0
P94681	0.0	0.0	0.0
P95727	0.0	0.0	1.0
P9WGS9	0.0	0.0	0.0
P9WGT1	0.0	1.0	0.0
Q00278	1.0	0.0	0.0
Q01782	0.0	0.0	0.0
Q02337	0.0	0.0	0.0
Q02338	0.0	0.0	0.0
Q05016	0.0	0.0	0.0
Q06136	0.0	0.0	0.0
Q071N0	1.0	0.0	0.0
Q09517	0.0	0.0	1.0
Q09851	0.0	0.0	0.0
Q0WRJ2	0.0	0.0	0.0
Q12452	0.0	1.0	0.0
Q12634	1.0	0.0	0.0
Q16698	0.0	0.0	1.0
Q1MLL4	0.0	0.0	0.0
Q1NEI6	0.0	0.0	0.0
Q1R183	0.0	0.0	0.0
Q21929	0.0	0.0	0.0
Q27979	0.0	1.0	0.0
Q28960	1.0	0.0	0.0
Q28IU1	1.0	1.0	1.0
Q29529	0.0	0.0	0.0
Q2FZQ3	0.0	0.0	0.0
Q3SZD7	1.0	0.0	0.0
Q3T001	1.0	1.0	0.0
Q3T0C2	0.0	0.0	0.0
Q3U0B3	1.0	1.0	0.0
Q3ZBV9	1.0	1.0	0.0
Q42536	0.0	0.0	0.0
Q48154	0.0	0.0	0.0
Q48230	0.0	0.0	0.0
Q48436	0.0	0.0	0.0
Q4R5G7	1.0	1.0	1.0
Q53882	1.0	0.0	0.0
Q53GQ0	1.0	1.0	1.0
Q54GP3	0.0	0.0	0.0
Q561X9	0.0	0.0	0.0
Q56840	0.0	0.0	0.0
Q58NB6	0.0	1.0	0.0
Q59787	0.0	0.0	0.0
Q5C9I9	0.0	0.0	0.0
Q5E9H7	1.0	1.0	1.0
Q5LA59	0.0	1.0	0.0
Q5P5I4	0.0	0.0	0.0
Q5RBV3	0.0	0.0	1.0
Q5RCU5	1.0	0.0	0.0
Q5TJF5	1.0	1.0	0.0
Q5XG41	1.0	1.0	1.0
Q60V51	0.0	0.0	1.0
Q62730	1.0	1.0	0.0
Q62904	1.0	1.0	0.0
Q64105	0.0	0.0	0.0
Q64591	0.0	0.0	1.0
Q6AYS8	1.0	1.0	0.0
Q6CEE9	0.0	0.0	0.0
Q6FRM0	0.0	0.0	1.0
Q6GI75	0.0	0.0	0.0
Q6GV12	0.0	0.0	0.0
Q6MGB5	1.0	1.0	0.0
Q6P3L6	1.0	1.0	1.0
Q6P7R8	1.0	1.0	1.0
Q6QA32	0.0	1.0	0.0
Q6QA33	1.0	1.0	1.0
Q6QLL4	0.0	1.0	0.0
Q6R0J2	0.0	1.0	0.0
Q6UWP2	1.0	1.0	0.0
Q6WAU1	0.0	0.0	0.0
Q71R50	1.0	1.0	0.0
Q7M3I4	0.0	1.0	0.0
Q7TQA3	0.0	0.0	0.0
Q7Z4W1	0.0	0.0	0.0
Q80XN0	0.0	0.0	0.0
Q80ZF7	0.0	0.0	0.0
Q81GI3	0.0	0.0	0.0
Q82IY9	0.0	0.0	0.0
Q84ST4	0.0	0.0	0.0
Q86A17	0.0	0.0	0.0
Q8AVY8	1.0	1.0	1.0
Q8BVI4	0.0	0.0	0.0
Q8BYK4	0.0	0.0	0.0
Q8CEE7	0.0	0.0	0.0
Q8HYR6	0.0	1.0	0.0
Q8JIS3	0.0	0.0	0.0
Q8JZV9	0.0	0.0	0.0
Q8KES3	0.0	0.0	0.0
Q8L9C4	0.0	0.0	1.0
Q8LEU3	0.0	0.0	0.0
Q8LKV5	1.0	1.0	0.0
Q8MI29	0.0	1.0	0.0
Q8MJY8	0.0	0.0	0.0
Q8N3Y7	0.0	0.0	0.0
Q8NBN7	0.0	0.0	0.0
Q8NBQ5	1.0	1.0	0.0
Q8NK50	0.0	0.0	0.0
Q8R536	0.0	0.0	0.0
Q8RJB2	0.0	0.0	0.0
Q8TC12	0.0	0.0	0.0
Q8VCC1	0.0	0.0	0.0
Q8VCH7	0.0	0.0	0.0
Q8VD48	0.0	1.0	0.0
Q8VID1	0.0	0.0	0.0
Q8WNV7	0.0	0.0	0.0
Q91X52	0.0	0.0	0.0
Q91XV4	0.0	0.0	0.0
Q920N9	0.0	0.0	0.0
Q920P0	0.0	0.0	0.0
Q92506	1.0	1.0	0.0
Q92781	0.0	1.0	0.0
Q92EU6	0.0	0.0	0.0
Q93UV4	0.0	0.0	0.0
Q93W57	1.0	1.0	0.0
Q93X62	0.0	0.0	0.0
Q93ZA0	0.0	0.0	0.0
Q94KL8	1.0	0.0	0.0
Q96NR8	0.0	0.0	0.0
Q988B7	0.0	0.0	0.0
Q99714	1.0	1.0	1.0
Q99LB2	0.0	0.0	0.0
Q99MZ7	0.0	0.0	1.0
Q9BPW9	0.0	1.0	0.0
Q9BPX1	1.0	1.0	0.0
Q9BTZ2	0.0	0.0	0.0
Q9BUT1	0.0	0.0	0.0
Q9BY49	0.0	0.0	1.0
Q9C826	0.0	0.0	0.0
Q9CQ62	0.0	0.0	1.0
Q9EQ06	1.0	1.0	0.0
Q9ERI6	0.0	0.0	0.0
Q9GKX2	0.0	0.0	0.0
Q9GME3	1.0	1.0	0.0
Q9HBH5	0.0	0.0	0.0
Q9HK58	0.0	0.0	0.0
Q9JIF5	0.0	0.0	1.0
Q9KQH7	0.0	0.0	0.0
Q9KWN1	0.0	0.0	0.0
Q9LBG2	0.0	0.0	0.0
Q9LBV3	0.0	0.0	0.0
Q9M2E2	0.0	0.0	0.0
Q9MYP6	1.0	1.0	0.0
Q9N126	0.0	0.0	0.0
Q9NKW1	0.0	0.0	1.0
Q9NUI1	0.0	0.0	1.0
Q9NYR8	0.0	0.0	0.0
Q9QYF1	0.0	0.0	0.0
Q9R092	1.0	1.0	0.0
Q9RA05	0.0	0.0	0.0
Q9SLA8	0.0	0.0	0.0
Q9WV68	0.0	0.0	1.0
Q9WVK3	0.0	0.0	1.0
Q9WXG7	1.0	0.0	0.0
Q9XT00	1.0	1.0	0.0
Q9Z2M4	0.0	0.0	1.0
Q9ZNN8	0.0	0.0	0.0
R9UAM1	0.0	1.0	0.0
W5P705	0.0	0.0	0.0
