## Supplemental Table 8 for "Protein Function Prediction from Three-Dimensional Feature Representations Using Space-Filling Curves"

ChEBI	smiles	u1	u2	cluster_labels
CHEBI_57397	CCCCC[C@H](O)\C=C\[C@H]1[C@H](O)CC(=O)[C@@H]1CCCCCCC([O-])=O	12.724228	1.9345518	0
CHEBI_83350	CCC1=C(C)C2=[N+]3C1=Cc1c(C)c4C(=O)[C-](C(=O)OC)C5=C6C(CCC([O-])=O)=C(C)C7=[N+]6[Mg--]3(n1c45)n1c(=C7)c(C)c(C=C)c1=C2	12.840527	1.5924958	0
CHEBI_132079	C(\CCC([O-])=O)=C\C[C@@H]([C@@H](\C=C\C=C\C=C/C=C/[C@H](C/C=C\CC)O)O)O	13.68406	2.228091	0
CHEBI_132080	C(\CCC([O-])=O)=C\C[C@@H](C(/C=C/C=C/C=C\C=C\[C@H](C/C=C\CC)O)=O)O	13.723594	2.1770725	0
CHEBI_132081	C(\CCC([O-])=O)=C\C[C@@H]([C@@H](\C=C\C=C\C=C/C=C/C(C/C=C\CC)=O)O)O	13.772428	2.1397223	0
CHEBI_83348	CCC1=C(C)C2=[N+]3C1=Cc1c(C)c4C(=O)[C-](C(=O)OC)C5=C6[C@@H](CCC([O-])=O)[C@H](C)C7=[N+]6[Mg--]3(n1c45)n1c(=C7)c(C)c(C=C)c1=C2	12.821604	1.567321	0
CHEBI_78325	CCCCCC(=O)CC\C=C/C=C/C=C/[C@@H](O)[C@@H](O)CCCC([O-])=O	13.786173	2.0658147	0
CHEBI_133367	C(C/C=C\C[C@@H](/C=C/C=C\C=C\C=C\[C@H]([C@H](C/C=C\CC)O)O)O)C([O-])=O	13.72959	2.1728315	0
CHEBI_78311	CCCCCC(=O)\C=C\C=C/C=C/C=C/[C@@H](O)[C@@H](O)CCCC([O-])=O	13.825984	2.0394354	0
CHEBI_85072	CCCCCC(=O)\C=C\[C@H]1C=CC(=O)[C@@H]1CCCCCCC([O-])=O	12.756785	1.9010383	0
CHEBI_606564	CCCCC[C@H](O)\C=C\[C@H]1[C@H](O)CC(=O)[C@@H]1C\C=C/CCCC([O-])=O	12.8452	1.9830778	0
CHEBI_57400	CCCCCC(=O)\C=C\[C@H]1[C@H](O)CC(=O)[C@@H]1C\C=C/CCCC([O-])=O	12.866584	2.040847	0
CHEBI_137498	C(C/C=C\C[C@@H](\C=C\C=C/C=C/C=C/C([C@H](C/C=C\CC)O)=O)O)C([O-])=O	13.724837	2.181361	0
CHEBI_30823	CCCCCCCC\C=C/CCCCCCCC([O-])=O	11.716509	2.745824	0
CHEBI_75945	O(C(CO*)COC(CCCCCCC/C=C\CCCCCCCC)=O)*	11.180612	2.91913	0
CHEBI_142591	CC/C=C\CCCCC(=O)[H]	11.741332	3.1994996	0
CHEBI_142604	C(=C/CO)\CCCCCC	11.779952	3.11196	0
CHEBI_53753	CCCCCCCC\C=C/CCCCCCCC(=O)OCC(COC(=O)CCCCCCC\C=C/CCCCCCCC)OC(=O)CCCCCCC\C=C/CCCCCCCC	11.24263	2.9478667	0
CHEBI_57404	[C@@H]1(/C=C/[C@@H](O)CCCCC)[C@H]([C@H](C[C@H]1O)O)C/C=C\CCCC([O-])=O	12.86785	1.988405	0
CHEBI_142592	CCCCCC/C=C/C(=O)[H]	11.755986	3.190603	0
CHEBI_57401	CCCCCC(=O)\C=C\[C@H]1[C@H](O)CC(=O)[C@@H]1CCCCCCC([O-])=O	12.736706	1.9238533	0
CHEBI_57409	CCCCC[C@H](O)\C=C\C=C/C\C=C/C\C=C/CCCC([O-])=O	13.3280525	2.0865612	0
CHEBI_57410	CCCCCC(=O)\C=C\C=C/C\C=C/C\C=C/CCCC([O-])=O	13.256949	2.0611517	0
CHEBI_57398	CCCCC[C@H](O)\C=C\[C@H]1C=CC(=O)[C@@H]1CCCCCCC([O-])=O	12.724318	1.9179807	0
CHEBI_67026	CCCCC[C@H](O)\C=C\C=C/C=C/C=C/[C@@H](O)[C@@H](O)CCCC([O-])=O	13.7967205	2.053663	0
CHEBI_35986	CCCCCCCCCO	11.552391	3.0057852	0
CHEBI_57406	CCCCC[C@H](O)\C=C\[C@@H]1[C@@H](C\C=C/CCCC([O-])=O)[C@@H](O)CC1=O	12.862659	1.97947	0
CHEBI_57408	CCCCCC(=O)\C=C\[C@@H]1[C@@H](C\C=C/CCCC([O-])=O)[C@@H](O)CC1=O	12.858139	1.9960778	0
CHEBI_84268	CCCCCCCCC=O	11.561063	3.1192377	0
CHEBI_91001	C(\[C@H](CCCC([O-])=O)O)=C\C=C\C=C\[C@@H](C\C=C/C=C/C(CC)=O)O	13.690936	2.1826463	0
CHEBI_88528	C(CCC)CC([H])=O	11.647875	3.1961033	0
CHEBI_58299	CCCCCCCCCCCCCCCC(=O)[C@@H]([NH3+])CO	11.511715	2.8199024	0
CHEBI_87393	CCCCCCO	11.606197	3.0084262	0
CHEBI_142616	C(/C=C/CCCCC)O	11.7322645	3.1845083	0
CHEBI_43003	C(CCCCCC)O	11.612819	3.0025725	0
CHEBI_17935	CCCCCCCC=O	11.546267	3.1543064	0
CHEBI_16188	CCCCCCCCO	11.58594	2.9720602	0
CHEBI_31457	[H]C(=O)CCCCCCCCC	11.5658865	3.2076452	0
CHEBI_137497	C(C/C=C\CC(/C=C/C=C\C=C\C=C\[C@H]([C@H](C/C=C\CC)O)O)=O)C([O-])=O	13.7773	2.1608791	0
CHEBI_61748	[H]C(=O)\C=C\CCCCC	11.7709465	3.2053914	0
CHEBI_7610	[H]C(=O)\C=C\CC\C=C/CC	11.885677	3.2755373	0
CHEBI_57817	CCCCCCCCCCCCCCC[C@@H](O)[C@@H]([NH3+])CO	11.555771	2.8864334	0
CHEBI_142615	C(/C=C/CC/C=C\CC)O	11.899513	3.246397	0
CHEBI_83357	CCC1=C(CO)C2=[N+]3C1=Cc1c(C)c4C(=O)[C-](C(=O)OC)C5=C6[C@@H](CCC([O-])=O)[C@H](C)C7=[N+]6[Mg--]3(n1c45)n1c(=C7)c(C)c(C=C)c1=C2	12.847396	1.5645492	0
CHEBI_28903	C(CCCCCCC)CCO	11.503952	2.902702	0
CHEBI_83356	CCC1=C(C=O)C2=[N+]3C1=Cc1c(C)c4C(=O)[C-](C(=O)OC)C5=C6[C@@H](CCC([O-])=O)[C@H](C)C7=[N+]6[Mg--]3(n1c45)n1c(=C7)c(C)c(C=C)c1=C2	12.817259	1.6146507	0
CHEBI_90867	C(C([O-])=O)C/C=C\C/C=C\C/C=C\C=C\C(C/C=C\C/C=C\CC)=O	13.565238	2.1645954	0
CHEBI_90866	C(C([O-])=O)C/C=C\C/C=C\C\C=C/C=C/C(C/C=C\C/C=C\CC)O	13.534897	2.1180377	0
CHEBI_90697	C(CCC/C=C\C/C=C\CC(/C=C/C=C\CCCCC)=O)(=O)[O-]	13.31003	2.0804605	0
CHEBI_78836	CCCCC\C=C/C=C/[C@H](O)C\C=C/C\C=C/CCCC([O-])=O	13.379265	2.092923	0
CHEBI_91000	C(\[C@H](CCCC([O-])=O)O)=C\C=C\C=C\[C@@H](C\C=C/C=C/[C@@H](CC)O)O	13.810069	2.051646	0
CHEBI_142603	CC/C=C\CCCCCO	11.81262	3.166908	0
CHEBI_133409	C1[C@@H]([C@@H]([C@H]([C@@H]1O)/C=C/C(CCCCC)=O)C/C=C\CCCC(=O)[O-])O	12.854306	2.0079713	0
CHEBI_34787	O=CCCCCCC	11.582752	3.1263492	0
CHEBI_149473	[C@@H]1([C@H](NC(=O)N1)CCCCCC(=O)[O-])C	12.440463	2.007376	0
CHEBI_149469	C(CCCCC[C@H]([C@H](C)[NH3+])[NH3+])(=O)[O-]	11.878195	2.3696945	0
CHEBI_78329	CCCCC[C@H](O)CC\C=C/C=C/C=C/[C@@H](O)[C@@H](O)CCCC([O-])=O	13.857888	2.0030155	0
CHEBI_85101	CC(C)(COP([O-])(=O)OP([O-])(=O)OC[C@H]1O[C@H]([C@H](O)[C@@H]1OP([O-])([O-])=O)n1cnc2c(N)ncnc12)[C@@H](O)C(=O)NCCC(=O)NCCSC(=O)\C=C\C=C\[*]	0.59713906	5.739271	1
CHEBI_85493	CC(C)(COP([O-])(=O)OP([O-])(=O)OC[C@H]1O[C@H]([C@H](O)[C@@H]1OP([O-])([O-])=O)n1cnc2c(N)ncnc12)[C@@H](O)C(=O)NCCC(=O)NCCSC(=O)C\C=C\C[*]	1.5305378	5.075685	1
CHEBI_85099	CC(C)(COP([O-])(=O)OP([O-])(=O)OC[C@H]1O[C@H]([C@H](O)[C@@H]1OP([O-])([O-])=O)n1cnc2c(N)ncnc12)[C@@H](O)C(=O)NCCC(=O)NCCSC(=O)\C=C\C=C/[*]	0.5883836	5.779063	1
CHEBI_30616	Nc1ncnc2n(cnc12)[C@@H]1O[C@H](COP([O-])(=O)OP([O-])(=O)OP([O-])([O-])=O)[C@@H](O)[C@H]1O	1.5587139	4.37238	1
CHEBI_456216	Nc1ncnc2n(cnc12)[C@@H]1O[C@H](COP([O-])(=O)OP([O-])([O-])=O)[C@@H](O)[C@H]1O	1.6103771	4.4332027	1
CHEBI_57385	CCCCCCCCCCCCCC(=O)SCCNC(=O)CCNC(=O)[C@H](O)C(C)(C)COP([O-])(=O)OP([O-])(=O)OC[C@H]1O[C@H]([C@H](O)[C@@H]1OP([O-])([O-])=O)n1cnc2c(N)ncnc12	1.3114644	5.807345	1
CHEBI_71407	CCCCCCCCCCCCCCCC(=O)CC(=O)SCCNC(=O)CCNC(=O)[C@H](O)C(C)(C)COP([O-])(=O)OP([O-])(=O)OC[C@H]1O[C@H]([C@H](O)[C@@H]1OP([O-])([O-])=O)n1cnc2c(N)ncnc12	1.60492	5.8735085	1
CHEBI_57375	CCCCCCCCCCCC(=O)SCCNC(=O)CCNC(=O)[C@H](O)C(C)(C)COP([O-])(=O)OP([O-])(=O)OC[C@H]1O[C@H]([C@H](O)[C@@H]1OP([O-])([O-])=O)n1cnc2c(N)ncnc12	1.3277143	5.7972097	1
CHEBI_61430	CCCCCCCCCC(=O)SCCNC(=O)CCNC(=O)[C@H](O)C(C)(C)COP([O-])(=O)OP([O-])(=O)OC[C@H]1O[C@H]([C@H](O)[C@@H]1OP([O-])([O-])=O)n1cnc2c(N)ncnc12	1.2816545	5.804306	1
CHEBI_61406	CCCCCCC\C=C\C(=O)SCCNC(=O)CCNC(=O)[C@H](O)C(C)(C)COP([O-])(=O)OP([O-])(=O)OC[C@H]1O[C@H]([C@H](O)[C@@H]1OP([O-])([O-])=O)n1cnc2c(N)ncnc12	0.71377856	5.895332	1
CHEBI_62620	CCCCCC(=O)SCCNC(=O)CCNC(=O)[C@H](O)C(C)(C)COP([O-])(=O)OP([O-])(=O)OC[C@H]1O[C@H]([C@H](O)[C@@H]1OP([O-])([O-])=O)n1cnc2c(N)ncnc12	1.29796	5.7319384	1
CHEBI_62077	CCC\C=C\C(=O)SCCNC(=O)CCNC(=O)[C@H](O)C(C)(C)COP([O-])(=O)OP([O-])(=O)OC[C@H]1O[C@H]([C@H](O)[C@@H]1OP([O-])([O-])=O)n1cnc2c(N)ncnc12	0.64986014	5.874548	1
CHEBI_61405	CCCCCCCCCCC\C=C\C(=O)SCCNC(=O)CCNC(=O)[C@H](O)C(C)(C)COP([O-])(=O)OP([O-])(=O)OC[C@H]1O[C@H]([C@H](O)[C@@H]1OP([O-])([O-])=O)n1cnc2c(N)ncnc12	0.7015132	5.911355	1
CHEBI_60377	Nc1ccn([C@@H]2O[C@H](COP([O-])([O-])=O)[C@@H](O)[C@H]2O)c(=O)n1	1.5860872	4.343651	1
CHEBI_57315	C[C@@H](O)CC(=O)SCCNC(=O)CCNC(=O)[C@H](O)C(C)(C)COP([O-])(=O)OP([O-])(=O)OC[C@H]1O[C@H]([C@H](O)[C@@H]1OP([O-])([O-])=O)n1cnc2c(N)ncnc12	1.5878686	4.633862	1
CHEBI_62244	CCCCC\C=C\C=C\C(=O)SCCNC(=O)CCNC(=O)[C@H](O)C(C)(C)COP([O-])(=O)OP([O-])(=O)OC[C@H]1O[C@H]([C@H](O)[C@@H]1OP([O-])([O-])=O)n1cnc2c(N)ncnc12	0.6739896	5.9044847	1
CHEBI_57319	CC(C)(COP([O-])(=O)OP([O-])(=O)OC[C@H]1O[C@H]([C@H](O)[C@@H]1OP([O-])([O-])=O)n1cnc2c(N)ncnc12)[C@@H](O)C(=O)NCCC(=O)NCCSC(=O)C[C@H](O)[*]	1.5494337	4.6879916	1
CHEBI_90725	[C@@H]1(N2C3=C(C(=NC=N3)N)N=C2)O[C@H](COP(OP(OCC([C@H](C(NCCC(NCCSC(=O)CC(=O)*)=O)=O)O)(C)C)(=O)[O-])(=O)[O-])[C@H]([C@H]1O)OP([O-])([O-])=O	1.4822137	4.7936096	1
CHEBI_85440	CC(C)(COP([O-])(=O)OP([O-])(=O)OC[C@H]1O[C@H]([C@H](O)[C@@H]1OP([O-])([O-])=O)n1cnc2c(N)ncnc12)[C@@H](O)C(=O)NCCC(=O)NCCSC(=O)C[C@H](O)[*]	1.5466229	4.7551656	1
CHEBI_57386	CCCCCCCC(=O)SCCNC(=O)CCNC(=O)[C@H](O)C(C)(C)COP([O-])(=O)OP([O-])(=O)OC[C@H]1O[C@H]([C@H](O)[C@@H]1OP([O-])([O-])=O)n1cnc2c(N)ncnc12	1.2889739	5.807671	1
CHEBI_62242	CCCCC\C=C\C(=O)SCCNC(=O)CCNC(=O)[C@H](O)C(C)(C)COP([O-])(=O)OP([O-])(=O)OC[C@H]1O[C@H]([C@H](O)[C@@H]1OP([O-])([O-])=O)n1cnc2c(N)ncnc12	0.7128901	5.9301143	1
CHEBI_57330	CCCCCCCCC\C=C\C(=O)SCCNC(=O)CCNC(=O)[C@H](O)C(C)(C)COP([O-])(=O)OP([O-])(=O)OC[C@H]1O[C@H]([C@H](O)[C@@H]1OP([O-])([O-])=O)n1cnc2c(N)ncnc12	0.69213897	5.9122057	1
CHEBI_73852	CCCCC\C=C/C\C=C/C\C=C/C\C=C/CCCC(=O)CC(=O)SCCNC(=O)CCNC(=O)[C@H](O)C(C)(C)COP([O-])(=O)OP([O-])(=O)OC[C@H]1O[C@H]([C@H](O)[C@@H]1OP([O-])([O-])=O)n1cnc2c(N)ncnc12	1.7810576	5.682854	1
CHEBI_76415	CCCCC\C=C/C\C=C/C\C=C/C\C=C/CCC[C@@H](O)CC(=O)SCCNC(=O)CCNC(=O)[C@H](O)C(C)(C)COP([O-])(=O)OP([O-])(=O)OC[C@H]1O[C@H]([C@H](O)[C@@H]1OP([O-])([O-])=O)n1cnc2c(N)ncnc12	2.5820706	5.9758754	1
CHEBI_77559	CC\C=C/C\C=C/C\C=C/C\C=C/C\C=C/C\C=C/C=C/C(=O)SCCNC(=O)CCNC(=O)[C@H](O)C(C)(C)COP([O-])(=O)OP([O-])(=O)OC[C@H]1O[C@H]([C@H](O)[C@@H]1OP([O-])([O-])=O)n1cnc2c(N)ncnc12	0.6065749	5.7787676	1
CHEBI_84793	CCCCCC\C=C\CC(=O)SCCNC(=O)CCNC(=O)[C@H](O)C(C)(C)COP([O-])(=O)OP([O-])(=O)OC[C@H]1O[C@H]([C@H](O)[C@@H]1OP([O-])([O-])=O)n1cnc2c(N)ncnc12	1.4508973	5.4203005	1
CHEBI_76411	CCCCC\C=C/C\C=C/C\C=C/CCCC[C@@H](O)CC(=O)SCCNC(=O)CCNC(=O)[C@H](O)C(C)(C)COP([O-])(=O)OP([O-])(=O)OC[C@H]1O[C@H]([C@H](O)[C@@H]1OP([O-])([O-])=O)n1cnc2c(N)ncnc12	2.6289196	6.018554	1
CHEBI_76374	CCCCCCCCCCCCCCC[C@@H](O)CC(=O)SCCNC(=O)CCNC(=O)[C@H](O)C(C)(C)COP([O-])(=O)OP([O-])(=O)OC[C@H]1O[C@H]([C@H](O)[C@@H]1OP([O-])([O-])=O)n1cnc2c(N)ncnc12	2.7204938	6.071781	1
CHEBI_37563	Nc1ccn([C@@H]2O[C@H](COP([O-])(=O)OP([O-])(=O)OP([O-])([O-])=O)[C@@H](O)[C@H]2O)c(=O)n1	1.5867854	4.3261724	1
CHEBI_62613	CCCCCCCCCCCCC[C@H](O)CC(=O)SCCNC(=O)CCNC(=O)[C@H](O)C(C)(C)COP([O-])(=O)OP([O-])(=O)OC[C@H]1O[C@H]([C@H](O)[C@@H]1OP([O-])([O-])=O)n1cnc2c(N)ncnc12	2.6881092	6.0521116	1
CHEBI_58856	CC(C)(COP([O-])(=O)OP([O-])(=O)OC[C@H]1O[C@H]([C@H](O)[C@@H]1OP([O-])([O-])=O)n1cnc2c(N)ncnc12)[C@@H](O)C(=O)NCCC(=O)NCCSC(=O)\C=C\[*]	0.6280073	5.755363	1
CHEBI_74280	CCC[C@@H](O)CC(=O)SCCNC(=O)CCNC(=O)[C@H](O)C(C)(C)COP([O-])(=O)OP([O-])(=O)OC[C@H]1O[C@H]([C@H](O)[C@@H]1OP([O-])([O-])=O)n1cnc2c(N)ncnc12	2.721442	6.064844	1
CHEBI_65111	CC(C)(COP([O-])(=O)OP([O-])(=O)OC[C@H]1O[C@H]([C@H](O)[C@@H]1OP([O-])([O-])=O)n1cnc2c(N)ncnc12)[C@@H](O)C(=O)NCCC(=O)NCCSC(=O)CC[*]	1.4671043	4.8741207	1
CHEBI_76460	CC\C=C/C\C=C/C\C=C/C\C=C/C\C=C/CCC[C@@H](O)CC(=O)SCCNC(=O)CCNC(=O)[C@H](O)C(C)(C)COP([O-])(=O)OP([O-])(=O)OC[C@H]1O[C@H]([C@H](O)[C@@H]1OP([O-])([O-])=O)n1cnc2c(N)ncnc12	2.5992432	5.989683	1
CHEBI_71481	CCCCC\C=C/C\C=C/C\C=C/CCCCC(=O)CC(=O)SCCNC(=O)CCNC(=O)[C@H](O)C(C)(C)COP([O-])(=O)OP([O-])(=O)OC[C@H]1O[C@H]([C@H](O)[C@@H]1OP([O-])([O-])=O)n1cnc2c(N)ncnc12	1.7083101	5.767638	1
CHEBI_84791	CC\C=C/C\C=C/C\C=C/C\C=C/C\C=C/CC\C=C\CC(=O)SCCNC(=O)CCNC(=O)[C@H](O)C(C)(C)COP([O-])(=O)OP([O-])(=O)OC[C@H]1O[C@H]([C@H](O)[C@@H]1OP([O-])([O-])=O)n1cnc2c(N)ncnc12	1.6304028	5.4017134	1
CHEBI_84788	C\C=C\C=C\C(=O)SCCNC(=O)CCNC(=O)[C@H](O)C(C)(C)COP([O-])(=O)OP([O-])(=O)OC[C@H]1O[C@H]([C@H](O)[C@@H]1OP([O-])([O-])=O)n1cnc2c(N)ncnc12	0.58710545	5.7690487	1
CHEBI_74279	CCCCC[C@@H](O)CC(=O)SCCNC(=O)CCNC(=O)[C@H](O)C(C)(C)COP([O-])(=O)OP([O-])(=O)OC[C@H]1O[C@H]([C@H](O)[C@@H]1OP([O-])([O-])=O)n1cnc2c(N)ncnc12	2.716841	6.068456	1
CHEBI_57286	CC(=O)CC(=O)SCCNC(=O)CCNC(=O)[C@H](O)C(C)(C)COP([O-])(=O)OP([O-])(=O)OC[C@H]1O[C@H]([C@H](O)[C@@H]1OP([O-])([O-])=O)n1cnc2c(N)ncnc12	1.4719074	4.854083	1
CHEBI_84790	CC\C=C\CC(=O)SCCNC(=O)CCNC(=O)[C@H](O)C(C)(C)COP([O-])(=O)OP([O-])(=O)OC[C@H]1O[C@H]([C@H](O)[C@@H]1OP([O-])([O-])=O)n1cnc2c(N)ncnc12	1.5604985	5.266396	1
CHEBI_76271	CC(C)(COP([O-])(=O)OP([O-])(=O)OC[C@H]1O[C@H]([C@H](O)[C@@H]1OP([O-])([O-])=O)n1cnc2c(N)ncnc12)[C@@H](O)C(=O)NCCC(=O)NCCSC(=O)C1CCCCC1	1.454264	4.6085067	1
CHEBI_62615	CCCCCCCCCC(=O)CC(=O)SCCNC(=O)CCNC(=O)[C@H](O)C(C)(C)COP([O-])(=O)OP([O-])(=O)OC[C@H]1O[C@H]([C@H](O)[C@@H]1OP([O-])([O-])=O)n1cnc2c(N)ncnc12	1.5683798	5.921829	1
CHEBI_76270	CC(C)(COP([O-])(=O)OP([O-])(=O)OC[C@H]1O[C@H]([C@H](O)[C@@H]1OP([O-])([O-])=O)n1cnc2c(N)ncnc12)[C@@H](O)C(=O)NCCC(=O)NCCSC(=O)C1=CCCCC1	1.4151394	4.815423	1
CHEBI_144824	[C@@H]1(N2C3=C(C(=NC=N3)N)N=C2)O[C@H](COP(OP(OCC(C)([C@H](C(NCCC(NCCSC(=O)C4C=C[C@H]([C@@H](C4)O)O)=O)=O)O)C)(=O)[O-])(=O)[O-])[C@H]([C@H]1O)OP([O-])([O-])=O	1.4522024	4.652787	1
CHEBI_144823	[C@@H]1(N2C3=C(C(=NC=N3)N)N=C2)O[C@H](COP(OP(OCC(C)([C@H](C(NCCC(NCCSC(=O)C=4C=C[C@H]([C@@H](C4)O)O)=O)=O)O)C)(=O)[O-])(=O)[O-])[C@H]([C@H]1O)OP([O-])([O-])=O	1.5969732	4.636862	1
CHEBI_62548	CCCCCCCC(=O)CC(=O)SCCNC(=O)CCNC(=O)[C@H](O)C(C)(C)COP([O-])(=O)OP([O-])(=O)OC[C@H]1O[C@H]([C@H](O)[C@@H]1OP([O-])([O-])=O)n1cnc2c(N)ncnc12	1.5140163	5.9866066	1
CHEBI_78611	CC(O)CC(=O)SCCNC(=O)CCNC(=O)[C@H](O)C(C)(C)COP([O-])(=O)OP([O-])(=O)OC[C@H]1O[C@H]([C@H](O)[C@@H]1OP([O-])([O-])=O)n1cnc2c(N)ncnc12	1.5477396	4.6677694	1
CHEBI_57318	CC(C)(COP([O-])(=O)OP([O-])(=O)OC[C@H]1O[C@H]([C@H](O)[C@@H]1OP([O-])([O-])=O)n1cnc2c(N)ncnc12)[C@@H](O)C(=O)NCCC(=O)NCCSC(=O)C[C@@H](O)[*]	1.5599376	4.708488	1
CHEBI_62418	CCCC(=O)CC(=O)SCCNC(=O)CCNC(=O)[C@H](O)C(C)(C)COP([O-])(=O)OP([O-])(=O)OC[C@H]1O[C@H]([C@H](O)[C@@H]1OP([O-])([O-])=O)n1cnc2c(N)ncnc12	1.6080925	5.807796	1
CHEBI_74272	CCCCCCC[C@@H](O)CC(=O)SCCNC(=O)CCNC(=O)[C@H](O)C(C)(C)COP([O-])(=O)OP([O-])(=O)OC[C@H]1O[C@H]([C@H](O)[C@@H]1OP([O-])([O-])=O)n1cnc2c(N)ncnc12	2.719684	6.080475	1
CHEBI_90726	[C@@H]1(N2C3=C(C(=NC=N3)N)N=C2)O[C@H](COP(OP(OCC([C@H](C(NCCC(NCCSC(=O)CC(=O)*)=O)=O)O)(C)C)(=O)[O-])(=O)[O-])[C@H]([C@H]1O)OP([O-])([O-])=O	1.5268527	4.7409663	1
CHEBI_144830	[C@@H]1(N2C3=C(C(=NC=N3)N)N=C2)O[C@H](COP(OP(OCC(C)([C@H](C(NCCC(NCCSC(=O)C4=CCC[C@@H](C4)O)=O)=O)O)C)(=O)[O-])(=O)[O-])[C@H]([C@H]1O)OP([O-])([O-])=O	1.4345597	4.782073	1
CHEBI_74276	CCCCCCCCC[C@@H](O)CC(=O)SCCNC(=O)CCNC(=O)[C@H](O)C(C)(C)COP([O-])(=O)OP([O-])(=O)OC[C@H]1O[C@H]([C@H](O)[C@@H]1OP([O-])([O-])=O)n1cnc2c(N)ncnc12	2.7175288	6.0815935	1
CHEBI_57608	C=1N(C(N=C(C1)N)=O)[C@@H]2O[C@@H]([C@H]([C@H]2O)O)COP(OP(OC[C@H]([C@H]([C@H](CO)O)O)O)(=O)[O-])(=O)[O-]	1.5658348	4.328717	1
CHEBI_57312	[C@@H]1(N2C3=C(C(=NC=N3)N)N=C2)O[C@H](COP(OP(OCC(C)([C@H](C(NCCC(NCCSC(=O)[C@H]([C@H](C)O)C)=O)=O)O)C)(=O)[O-])(=O)[O-])[C@H]([C@H]1O)OP([O-])([O-])=O	1.3563087	4.490098	1
CHEBI_57335	CC(C(C)=O)C(=O)SCCNC(=O)CCNC(=O)[C@H](O)C(C)(C)COP([O-])(=O)OP([O-])(=O)OC[C@H]1O[C@H]([C@H](O)[C@@H]1OP([O-])([O-])=O)n1cnc2c(N)ncnc12	1.4337049	4.516486	1
CHEBI_62619	CCCCCC(=O)CC(=O)SCCNC(=O)CCNC(=O)[C@H](O)C(C)(C)COP([O-])(=O)OP([O-])(=O)OC[C@H]1O[C@H]([C@H](O)[C@@H]1OP([O-])([O-])=O)n1cnc2c(N)ncnc12	1.6154275	5.8727655	1
CHEBI_62617	CCCCC[C@H](O)CC(=O)SCCNC(=O)CCNC(=O)[C@H](O)C(C)(C)COP([O-])(=O)OP([O-])(=O)OC[C@H]1O[C@H]([C@H](O)[C@@H]1OP([O-])([O-])=O)n1cnc2c(N)ncnc12	2.7513425	6.1074147	1
CHEBI_57349	CCCCCCCCCCCCCC(=O)CC(=O)SCCNC(=O)CCNC(=O)[C@H](O)C(C)(C)COP([O-])(=O)OP([O-])(=O)OC[C@H]1O[C@H]([C@H](O)[C@@H]1OP([O-])([O-])=O)n1cnc2c(N)ncnc12	1.6714437	5.810527	1
CHEBI_57316	C[C@H](O)CC(=O)SCCNC(=O)CCNC(=O)[C@H](O)C(C)(C)COP([O-])(=O)OP([O-])(=O)OC[C@H]1O[C@H]([C@H](O)[C@@H]1OP([O-])([O-])=O)n1cnc2c(N)ncnc12	1.5881416	4.6289244	1
CHEBI_144831	[C@@H]1(N2C3=C(C(=NC=N3)N)N=C2)O[C@H](COP(OP(OCC(C)([C@H](C(NCCC(NCCSC(=O)C4CCC[C@@H](C4)O)=O)=O)O)C)(=O)[O-])(=O)[O-])[C@H]([C@H]1O)OP([O-])([O-])=O	1.444284	4.6655483	1
CHEBI_73863	CC\C=C/C\C=C/C\C=C/C\C=C/C\C=C/CCCC(=O)CC(=O)SCCNC(=O)CCNC(=O)[C@H](O)C(C)(C)COP([O-])(=O)OP([O-])(=O)OC[C@H]1O[C@H]([C@H](O)[C@@H]1OP([O-])([O-])=O)n1cnc2c(N)ncnc12	1.791341	5.6989217	1
CHEBI_85899	CC(=O)[C@H]1CC[C@H]2[C@@H]3CCC4=C[C@@H](O)CC[C@]4(C)[C@H]3CC[C@]12C	7.9509444	-4.4943857	2
CHEBI_17026	[H][C@@]12CCC3=CC(=O)CC[C@]3(C)[C@@]1([H])CC[C@]1(C)[C@H](CC[C@@]21[H])C(C)=O	7.908937	-4.559692	2
CHEBI_16032	[H][C@@]12CC[C@@]3([H])[C@]4([H])CCC(=O)[C@@]4(C)CC[C@]3([H])[C@@]1(C)CC[C@@H](O)C2	9.026851	-4.750162	2
CHEBI_28689	[H][C@@]12CC=C3C[C@@H](O)CC[C@]3(C)[C@@]1([H])CC[C@]1(C)C(=O)CC[C@@]21[H]	8.301212	-4.6681275	2
CHEBI_11909	[H][C@@]12CC[C@@]3([H])[C@]4([H])CC[C@]([H])(C(C)=O)[C@@]4(C)CC[C@]3([H])[C@@]1(C)CC[C@H](O)C2	9.050229	-4.5642896	2
CHEBI_2710	[H][C@@]12CC=C3C[C@@H](O)CC[C@]3(C)[C@@]1([H])CC[C@]1(C)[C@@H](O)CC[C@@]21[H]	8.381924	-4.5865746	2
CHEBI_81481	C1C2=CC(CC[C@@]2([C@]3([C@H](C[C@]4([C@]([C@@]3(C1)[H])(CC[C@@H]4O)[H])C)O)[H])C)=O	7.7632537	-4.404418	2
CHEBI_27967	[H][C@@]12CCC3=CC(=O)CC[C@]3(C)[C@@]1([H])[C@@H](O)C[C@]1(C)C(=O)CC[C@@]21[H]	7.7265134	-4.3817368	2
CHEBI_34133	C1[C@@]2([C@@]([C@@]3(C(C1)=CC(CC3)=O)C)(C(C[C@@]4(C)[C@@]2([H])CC[C@@H]4O)=O)[H])[H]	7.63116	-4.644149	2
CHEBI_2495	C1[C@@]2([C@@]([C@@]3(C(C1)=CC(CC3)=O)C)(C(C[C@@]4(C)[C@@]2([H])CCC4=O)=O)[H])[H]	7.6352105	-4.65243	2
CHEBI_15408	[H][C@@]1(CCC(C)=CC1=O)C(C)=C	9.097521	-3.1968088	2
CHEBI_15406	CC(=C)[C@H]1CCC(C)=C[C@@H]1O	9.055667	-3.191218	2
CHEBI_57554	C[NH+]1[C@H]2CC[C@@H]1C[C@H](O)C2	9.0994005	-3.7190547	2
CHEBI_17347	[H][C@@]12CCC3=CC(=O)CC[C@]3(C)[C@@]1([H])CC[C@]1(C)[C@@H](O)CC[C@@]21[H]	7.9021735	-4.496114	2
CHEBI_15994	[H][C@@]12CC[C@@]3([H])[C@]4([H])CCC(=O)[C@@]4(C)CC[C@]3([H])[C@@]1(C)CCC(=O)C2	8.836962	-5.099388	2
CHEBI_78595	C[C@]12C[C@H](O)[C@H]3[C@@H](CCC4=CC(=O)CC[C@]34C)[C@@H]1CC[C@]2(O)C(=O)C=O	7.7531796	-4.4244714	2
CHEBI_35349	C12C(C3C(C(CC3)*)(C)CC1)[C@H](CC4C2(CCCC4)C)O	9.161931	-5.0622616	2
CHEBI_47789	C12C(C3C(C(CC3)*)(C)CC1)C(CC4C2(CCCC4)C)=O	9.076692	-5.101955	2
CHEBI_17650	[H][C@@]12CCC3=CC(=O)CC[C@]3(C)[C@@]1([H])[C@@H](O)C[C@@]1(C)[C@@]2([H])CC[C@]1(O)C(=O)CO	7.6613197	-4.424416	2
CHEBI_78594	C[C@@H](O)[C@H]1CC[C@H]2[C@@H]3CC[C@H]4CC(=O)CC[C@]4(C)[C@H]3CC[C@]12C	8.810838	-5.235563	2
CHEBI_15400	CC(=C)[C@@H]1CC=C(C)C(=O)C1	9.067991	-3.1173122	2
CHEBI_16330	[H][C@@]12CC[C@@]3([H])[C@]4([H])CC[C@H](O)[C@@]4(C)CC[C@]3([H])[C@@]1(C)CCC(=O)C2	8.78259	-5.2099113	2
CHEBI_70779	[H][C@@]12CC(C)(C)C[C@@]11[C@H](C)[C@H](O)C[C@@]1([H])C(=C2)C([O-])=O	8.877924	-3.555778	2
CHEBI_28952	[H][C@@]12CC[C@@]3([H])[C@]4([H])CC[C@H](C(C)=O)[C@@]4(C)CC[C@]3([H])[C@@]1(C)CCC(=O)C2	8.804076	-5.2206235	2
CHEBI_50169	[H][C@@]12CC[C@@]3([H])[C@]4([H])CC[C@]([H])(C(C)=O)[C@@]4(C)CC[C@]3([H])[C@@]1(C)CC[C@@H](O)C2	9.098636	-4.560273	2
CHEBI_16973	[H][C@@]1(CC[C@@]2([H])[C@]3([H])CCC4=CC(=O)CC[C@]4(C)[C@@]3([H])CC[C@]12C)C(=O)CO	7.9028506	-4.490593	2
CHEBI_16422	[H][C@@]12CCC3=CC(=O)CC[C@]3(C)[C@@]1([H])CC[C@]1(C)C(=O)CC[C@@]21[H]	7.8460445	-4.529986	2
CHEBI_47788	C12C(C3C(C(CC3)*)(C)CC1)CCC4C2(CCC(C4)=O)C	8.857562	-5.1891117	2
CHEBI_70780	[H][C@@]12CC(C)(C)C[C@@]11[C@H](C)C(=O)C[C@@]1([H])C(=C2)C([O-])=O	8.8996725	-3.5443356	2
CHEBI_15410	CC(C)[C@@H]1CC[C@@H](C)CC1=O	9.040325	-3.4458852	2
CHEBI_15402	CC(C)[C@@H]1CC[C@@H](C)C[C@@H]1O	8.99645	-3.5913818	2
CHEBI_37047	C[C@@H]1CC[C@H](C(C)=C)C(=O)C1	9.12068	-3.2908623	2
CHEBI_57493	C[NH+]1[C@H]2CC[C@@H]1C[C@@H](O)C2	9.109963	-3.720484	2
CHEBI_36836	C12C(C3C(C(CC3)*)(C)CC1)CCC4C2(CC[C@@H](C4)O)C	9.116648	-4.642544	2
CHEBI_36729	[H][C@@]1(CC[C@@]2([H])[C@]3([H])CCC4=CC(=O)CC[C@]4(C)[C@@]3([H])CC[C@]12C)[C@@H](C)O	7.909651	-4.500687	2
CHEBI_7518	[C@]12([C@@]([C@H](CC1)C)(C(OC=C2C)=O)[H])[H]	9.297496	-3.237404	2
CHEBI_71494	C1([C@]2([C@@](C(=CO1)C)(CC[C@@H]2C)[H])[H])O	9.268273	-3.209167	2
CHEBI_144485	[C@@]12([C@]([C@H](CC1)C)(C(OC=C2C)O)[H])[H]	9.235799	-3.2624447	2
CHEBI_144482	[C@@]12([C@]([C@H](CC1)C)(C(OC=C2C)=O)[H])[H]	9.306942	-3.2249322	2
CHEBI_28453	[H][C@@]1(CC[C@@]2([H])[C@]3([H])CCC4=CC(=O)CC[C@]4(C)[C@@]3([H])CC[C@]12C)[C@H](C)O	7.9785905	-4.4656997	2
CHEBI_15389	CC(=C)[C@@H]1CC=C(C)[C@@H](O)C1	9.095386	-3.1558661	2
CHEBI_16469	[H][C@]12CC[C@]3(C)[C@@H](O)CC[C@@]3([H])[C@]1([H])CCc1cc(O)ccc21	8.347605	-4.50454	2
CHEBI_86400	C[C@@H]1CC(=O)CC(C)(C)C1=O	8.951126	-3.532775	2
CHEBI_85278	C[C@]12CC[C@H]3[C@@H](CCC4CC(=O)CC[C@]34C)[C@@H]1CC[C@@H]2O	8.773233	-5.2246423	2
CHEBI_18011	[H][C@@]12CCC3C[C@H](O)CC[C@]3(C)[C@@]1([H])CC[C@]1(C)[C@@H](O)CC[C@@]21[H]	9.086461	-4.5661116	2
CHEBI_78600	C[C@]12CC(=O)[C@H]3[C@@H](CCC4=CC(=O)CC[C@]34C)[C@@H]1CC[C@@H]2C(=O)CO	7.6166625	-4.674051	2
CHEBI_16827	[H][C@@]1(CC[C@@]2([H])[C@]3([H])CCC4=CC(=O)CC[C@]4(C)[C@@]3([H])[C@@H](O)C[C@]12C)C(=O)CO	7.8199954	-4.4366293	2
CHEBI_86399	C[C@@H]1C[C@@H](O)CC(C)(C)C1=O	8.948361	-3.5576231	2
CHEBI_16962	[H][C@@]12CCC3=CC(=O)CC[C@]3(C)[C@@]1([H])C(=O)C[C@@]1(C)[C@@]2([H])CC[C@]1(O)C(=O)CO	7.6065607	-4.5939736	2
CHEBI_57851	C[NH+]1[C@H]2CC[C@@H]1CC(=O)C2	9.170459	-3.5534759	2
CHEBI_17263	[H][C@]12CC[C@]3(C)C(=O)CC[C@@]3([H])[C@]1([H])CCc1cc(O)ccc21	8.354105	-4.4612947	2
CHEBI_78596	C[C@]12CC(=O)[C@H]3[C@@H](CCC4=CC(=O)CC[C@]34C)[C@@H]1CC[C@]2(O)C(=O)C=O	7.6136427	-4.631213	2
CHEBI_36713	[H][C@@]12CC[C@@]3([H])[C@]4([H])CC[C@H](O)[C@@]4(C)CC[C@]3([H])[C@@]1(C)CC[C@@H](O)C2	9.10288	-4.569126	2
CHEBI_87841	C1[C@@]2([C@@]([C@@]3(C(C1)=CC(CC3)=O)C)(CC[C@@]4([C@@](CC[C@@]24[H])([H])C(CO)O)C)[H])[H]	7.9146724	-4.4975166	2
CHEBI_36835	C12C(C3C(C(CC3)*)(C)CC1)CCC4C2(CC[C@H](C4)O)C	9.151942	-4.6576157	2
CHEBI_15399	CC(=C)[C@H]1CC=C(C)C(=O)C1	9.079919	-3.13874	2
CHEBI_232	CC(=C)[C@H]1CC=C(C)[C@@H](O)C1	9.066271	-3.1226375	2
CHEBI_541975	[H][C@@]12CC[C@@]3([H])[C@]4([H])CCC(=O)[C@@]4(C)CC[C@]3([H])[C@@]1(C)CC[C@H](O)C2	9.080318	-4.6505632	2
CHEBI_35346	C12(CCCCC1CCC3C2[C@H](CC4(C3CCC4*)C)O)C	9.139468	-5.0025034	2
CHEBI_47787	C12(CCCCC1CCC3C2C(CC4(C3CCC4*)C)=O)C	9.043276	-5.072162	2
CHEBI_78601	C[C@]12CC(=O)[C@H]3[C@@H](CCC4=CC(=O)CC[C@]34C)[C@@H]1CC[C@@H]2C(=O)C=O	7.691749	-4.5913506	2
CHEBI_18329	[H][C@@]12CC[C@@]3([H])[C@]4([H])CC[C@H](O)[C@@]4(C)CC[C@]3([H])[C@@]1(C)CC[C@H](O)C2	9.16601	-4.496658	2
CHEBI_78784	CC(C)(COP([O-])(=O)OC[C@H](N-*)C(-*)=O)[C@@H](O)C(=O)NCCC(=O)NCCSC(=O)\C=C\[*]	8.107144	14.231429	3
CHEBI_78827	CC(C)(COP([O-])(=O)OC[C@H](N-*)C(-*)=O)[C@@H](O)C(=O)NCCC(=O)NCCSC(=O)C[C@H](O)[*]	8.513829	14.482741	3
CHEBI_78776	CC(C)(COP([O-])(=O)OC[C@H](N-*)C(-*)=O)[C@@H](O)C(=O)NCCC(=O)NCCSC(=O)CC([*])=O	8.286321	14.564354	3
CHEBI_78826	CCCCCCC(=O)CC(=O)SCCNC(=O)CCNC(=O)[C@H](O)C(C)(C)COP([O-])(=O)OC[C@H](N-*)C(-*)=O	7.745639	14.641185	3
CHEBI_78785	CC(C)(COP([O-])(=O)OC[C@H](N-*)C(-*)=O)[C@@H](O)C(=O)NCCC(=O)NCCSC(=O)CC[*]	8.17123	14.454289	3
CHEBI_78987	CCCC[C@@H](O)CC(=O)SCCNC(=O)CCNC(=O)[C@H](O)C(C)(C)COP([O-])(=O)OC[C@H](N-*)C(-*)=O	8.743086	14.662231	3
CHEBI_138610	C(NC(CCNC(=O)[C@@H](C(COP(OC[C@@H](C(*)=O)N*)(=O)[O-])(C)C)O)=O)CSC(/C=C/CC(C)C)=O	8.02649	14.212381	3
CHEBI_78988	CCCCCC[C@@H](O)CC(=O)SCCNC(=O)CCNC(=O)[C@H](O)C(C)(C)COP([O-])(=O)OC[C@H](N-*)C(-*)=O	8.77241	14.694716	3
CHEBI_78481	CCCCCCCCCCCCC\C=C\C(=O)SCCNC(=O)CCNC(=O)[C@H](O)C(C)(C)COP([O-])(=O)OC[C@H](N-*)C(-*)=O	7.8608637	14.3217945	3
CHEBI_78820	CC(C)C(=O)CC(=O)SCCNC(=O)CCNC(=O)[C@H](O)C(C)(C)COP([O-])(=O)OC[C@H](N-*)C(-*)=O	8.251561	14.562697	3
CHEBI_138611	C(NC(CCNC(=O)[C@@H](C(COP(OC[C@@H](C(*)=O)N*)(=O)[O-])(C)C)O)=O)CSC(CCCC(C)C)=O	8.127846	14.48708	3
CHEBI_10986	CC(C)(COP([O-])([O-])=O)[C@@H](O)C(=O)NCCC([O-])=O	8.378161	14.119704	3
CHEBI_78480	CCCCCCCCCCCCC[C@@H](O)CC(=O)SCCNC(=O)CCNC(=O)[C@H](O)C(C)(C)COP([O-])(=O)OC[C@H](N-*)C(-*)=O	8.7508	14.702506	3
CHEBI_61723	CC(C)(COP([O-])([O-])=O)[C@@H](O)C(=O)NCCC(=O)NCCS	8.287541	14.043763	3
CHEBI_78464	CCCCCCCC(=O)CC(=O)SCCNC(=O)CCNC(=O)[C@H](O)C(C)(C)COP([O-])(=O)OC[C@H](N-*)C(-*)=O	7.7718	14.676171	3
CHEBI_78451	C[C@@H](O)CC(=O)SCCNC(=O)CCNC(=O)[C@H](O)C(C)(C)COP([O-])(=O)OC[C@H](N-*)C(-*)=O	8.441311	14.453702	3
CHEBI_78456	CCCC(=O)CC(=O)SCCNC(=O)CCNC(=O)[C@H](O)C(C)(C)COP([O-])(=O)OC[C@H](N-*)C(-*)=O	7.9696946	14.715552	3
CHEBI_78457	CCC[C@@H](O)CC(=O)SCCNC(=O)CCNC(=O)[C@H](O)C(C)(C)COP([O-])(=O)OC[C@H](N-*)C(-*)=O	8.78959	14.70162	3
CHEBI_59458	CC(C)(COP([O-])([O-])=O)[C@@H](O)C(=O)NCCC(=O)N[C@@H](CS)C([O-])=O	8.3666315	14.123282	3
CHEBI_78461	CCCCC[C@@H](O)CC(=O)SCCNC(=O)CCNC(=O)[C@H](O)C(C)(C)COP([O-])(=O)OC[C@H](N-*)C(-*)=O	8.794801	14.723397	3
CHEBI_78824	CCCCC(=O)CC(=O)SCCNC(=O)CCNC(=O)[C@H](O)C(C)(C)COP([O-])(=O)OC[C@H](N-*)C(-*)=O	7.85954	14.730873	3
CHEBI_78983	CC[C@@H](O)CC(=O)SCCNC(=O)CCNC(=O)[C@H](O)C(C)(C)COP([O-])(=O)OC[C@H](N-*)C(-*)=O	8.633061	14.526227	3
CHEBI_78818	CCC(=O)CC(=O)SCCNC(=O)CCNC(=O)[C@H](O)C(C)(C)COP([O-])(=O)OC[C@H](N-*)C(-*)=O	8.083085	14.743758	3
CHEBI_138407	C(NC(CCNC(=O)[C@@H](C(COP(OC[C@@H](C(*)=O)N*)(=O)[O-])(C)C)O)=O)CSC(C[C@@H](CCCCC/C=C\CCCCCC)O)=O	8.750414	14.729735	3
CHEBI_78460	CCCCCC(=O)CC(=O)SCCNC(=O)CCNC(=O)[C@H](O)C(C)(C)COP([O-])(=O)OC[C@H](N-*)C(-*)=O	7.774859	14.666664	3
CHEBI_138406	C(NC(CCNC(=O)[C@@H](C(COP(OC[C@@H](C(*)=O)N*)(=O)[O-])(C)C)O)=O)CSC(CC(CCCCC/C=C\CCCCCC)=O)=O	7.738414	14.621626	3
CHEBI_78478	CCCCCCCCCCCCCC(=O)CC(=O)SCCNC(=O)CCNC(=O)[C@H](O)C(C)(C)COP([O-])(=O)OC[C@H](N-*)C(-*)=O	7.7641296	14.687038	3
CHEBI_78466	CCCCCCC[C@@H](O)CC(=O)SCCNC(=O)CCNC(=O)[C@H](O)C(C)(C)COP([O-])(=O)OC[C@H](N-*)C(-*)=O	8.772572	14.713095	3
CHEBI_78467	CCCCCCC\C=C\C(=O)SCCNC(=O)CCNC(=O)[C@H](O)C(C)(C)COP([O-])(=O)OC[C@H](N-*)C(-*)=O	7.87558	14.341323	3
CHEBI_78450	CC(=O)CC(=O)SCCNC(=O)CCNC(=O)[C@H](O)C(C)(C)COP([O-])(=O)OC[C@H](N-*)C(-*)=O	8.267193	14.500368	3
CHEBI_83989	CCCCCC\C=C/CCCCCCCC(=O)SCCNC(=O)CCNC(=O)[C@H](O)C(C)(C)COP([O-])(=O)OC[C@H](N-*)C(-*)=O	7.89095	14.477543	3
CHEBI_138403	C(NC(CCNC(=O)[C@@H](C(COP(OC[C@@H](C(*)=O)N*)(=O)[O-])(C)C)O)=O)CSC(/C=C/CCCCC/C=C\CCCCCC)=O	7.8916087	14.32757	3
CHEBI_78483	CCCCCCCCCCCCCCCC(=O)SCCNC(=O)CCNC(=O)[C@H](O)C(C)(C)COP([O-])(=O)OC[C@H](N-*)C(-*)=O	7.8993363	14.517689	3
CHEBI_78468	CCCCCCCCCC(=O)SCCNC(=O)CCNC(=O)[C@H](O)C(C)(C)COP([O-])(=O)OC[C@H](N-*)C(-*)=O	7.882983	14.492709	3
CHEBI_78454	CCCC(=O)SCCNC(=O)CCNC(=O)[C@H](O)C(C)(C)COP([O-])(=O)OC[C@H](N-*)C(-*)=O	8.178041	14.490196	3
CHEBI_78985	CCC(C)[C@@H](O)CC(=O)SCCNC(=O)CCNC(=O)[C@H](O)C(C)(C)COP([O-])(=O)OC[C@H](N-*)C(-*)=O	8.5258665	14.447154	3
CHEBI_78823	CCC(C)C(=O)CC(=O)SCCNC(=O)CCNC(=O)[C@H](O)C(C)(C)COP([O-])(=O)OC[C@H](N-*)C(-*)=O	8.253976	14.55505	3
CHEBI_78986	CC(C)C[C@@H](O)CC(=O)SCCNC(=O)CCNC(=O)[C@H](O)C(C)(C)COP([O-])(=O)OC[C@H](N-*)C(-*)=O	8.593802	14.505117	3
CHEBI_78822	CC(C)CC(=O)CC(=O)SCCNC(=O)CCNC(=O)[C@H](O)C(C)(C)COP([O-])(=O)OC[C@H](N-*)C(-*)=O	8.131495	14.686944	3
CHEBI_78984	CC(C)[C@@H](O)CC(=O)SCCNC(=O)CCNC(=O)[C@H](O)C(C)(C)COP([O-])(=O)OC[C@H](N-*)C(-*)=O	8.442414	14.390268	3
CHEBI_78453	C\C=C\C(=O)SCCNC(=O)CCNC(=O)[C@H](O)C(C)(C)COP([O-])(=O)OC[C@H](N-*)C(-*)=O	8.112478	14.247878	3
CHEBI_77899	CCCCC[C@H](O)c1c(O)cc2C(=O)c3cc([O-])cc(O)c3C(=O)c2c1O	8.61848	-1.4686404	4
CHEBI_17169	O=Cc1ccccc1	9.2297	-0.22615105	4
CHEBI_156307	C1(=CC=C(C=C1)C#N)CO	8.985827	-0.23111606	4
CHEBI_156308	C1(=CC=C(C=C1)C#N)C([H])=O	9.14882	-0.07859959	4
CHEBI_32922	O[C@H]1C=CC=C([C@H]1O)c1ccccc1	9.626769	-0.7542983	4
CHEBI_86559	CC(=O)Oc1ccc(C=O)cc1	9.191572	-0.19298303	4
CHEBI_156310	C1(=CC=C(C=C1)C(F)(F)F)CO	9.003092	-0.25296378	4
CHEBI_156309	C1(=CC=C(C=C1)C(F)(F)F)C=O	9.14957	-0.11641061	4
CHEBI_71533	CCCCCC(=O)c1c(O)cc2C(=O)c3cc([O-])cc(O)c3C(=O)c2c1O	8.620282	-1.4814641	4
CHEBI_156306	CC(=O)OC1=CC=C(CO)C=C1	9.050345	-0.25572708	4
CHEBI_63931	C12=C(N=C(C=N1)[C@H]([C@H](C)O)O)C(NC(=N2)N)=O	5.906184	-0.9300939	4
CHEBI_71177	Nc1nc2NCC(Nc2c(=O)[nH]1)[C@H](O)[C@@H](O)CO	5.9118824	-0.97615755	4
CHEBI_18365	Oc1cc(O)c2c(O)cc(O)cc2c1	9.070614	-1.3303279	4
CHEBI_17987	OCc1ccccc1	9.020072	-0.41901708	4
CHEBI_145675	C1(=C(NC2=C1C=CC=C2)C(C=C)(C)C)CC=3CN4C(=C([NH+]3)O)CCC4	9.309296	-1.2273326	4
CHEBI_77994	CC[C@@]1(O)CC(=O)c2c([O-])c3C(=O)c4c(O)cccc4C(=O)c3cc2[C@H]1C(=O)OC	8.661985	-1.4517307	4
CHEBI_31181	CC[C@@]1(O)C[C@H](O)c2c(O)c3C(=O)c4c(O)cccc4C(=O)c3cc2[C@H]1C(=O)OC	8.796199	-1.354676	4
CHEBI_60087	O[C@@H]1C=CC=C(CCC([O-])=O)[C@@H]1O	9.792194	-0.73921084	4
CHEBI_145657	C1(=C(NC2=C1C=CC=C2)C(C=C)(C)C)CC=3C=[N+]4C(=C(N3)O)CCC4	9.324008	-1.2172334	4
CHEBI_46951	Oc1cccc(CCC([O-])=O)c1O	9.2332115	-0.82838136	4
CHEBI_16346	C[C@H](O)c1ccccc1	9.3826685	-0.45058656	4
CHEBI_16205	C=1(C=CC=CC1)C=2C(=C(C=CC2)O)O	9.330933	-0.69957566	4
CHEBI_16945	OC1CC(=O)c2c(O)cc(O)cc2C1	8.902068	-1.7101352	4
CHEBI_51510	O[C@H](C(=O)c1ccccc1)c1ccccc1	9.3973875	-0.3915811	4
CHEBI_43029	C[C@H](O)[C@H](O)C1=Nc2c(NC1)[nH]c(N)nc2=O	5.8831463	-0.91804785	4
CHEBI_59560	[H][C@@]1(CNc2nc(N)[nH]c(=O)c2N1)[C@@H](O)[C@H](C)O	5.943317	-0.87202924	4
CHEBI_58764	O[C@H]1C=CC=C([C@@H]1O)C([O-])=O	9.722722	-0.76878554	4
CHEBI_71175	Nc1nc2NCC(=Nc2c(=O)[nH]1)[C@H](O)[C@@H](O)CO	5.9257836	-0.938135	4
CHEBI_57451	Nc1nc2NCC(CNc3ccc(cc3)C(=O)N[C@@H](CCC([O-])=O)C([O-])=O)=Nc2c(=O)[nH]1	5.9318857	-0.93910676	4
CHEBI_57453	Nc1nc2NC[C@H](CNc3ccc(cc3)C(=O)N[C@@H](CCC([O-])=O)C([O-])=O)Nc2c(=O)[nH]1	5.937897	-0.9253906	4
CHEBI_61451	O[C@H]1C=CC=C(/C=C/C([O-])=O)[C@H]1O	9.694266	-0.78945243	4
CHEBI_28869	CC1=CC(=O)c2ccccc2C1=O	9.46585	-0.566766	4
CHEBI_6746	Cc1cc(O)c2ccccc2c1O	9.306074	-0.9240155	4
CHEBI_30156	C1CN=c2ncncc2=N1	6.2219634	-1.1490546	4
CHEBI_28889	C1CNc2ncncc2N1	6.078476	-1.0504426	4
CHEBI_15377	[H]O[H]	9.119394	0.00425235	4
CHEBI_136564	C12=C(N[C@@](C(C(C)=O)=O)(CN1)[H])C(NC(=N2)N)=O	5.972285	-0.98305714	4
CHEBI_15386	O[C@H]1C=Cc2ccc3ccccc3c2[C@H]1O	9.498977	-0.87094474	4
CHEBI_36654	Oc1cccc(C([O-])=O)c1O	9.356142	-0.6754222	4
CHEBI_16760	Oc1ccc2ccc3ccccc3c2c1O	9.369768	-0.90362966	4
CHEBI_133996	C1(=C(C=C2C(=C1)[C@]34[C@]([NH+](C2)CC3)(CC(C=C4)=O)[H])O)OC	8.626348	-1.7854038	4
CHEBI_146208	C1(=C(C=C2C(=C1)[C@@]34[C@@]([NH+](C2)CC3)(CC(CC4)=O)[H])O)OC	8.593163	-1.8610705	4
CHEBI_133995	C1(=C(C=C2C(=C1)[C@@]34[C@@]([NH+](C2)CC3)(CC(C=C4)=O)[H])O)OC	8.604717	-1.8267452	4
CHEBI_64677	COc1cccc2C(=O)c3c(O)c4C[C@](O)(C[C@H](O[C@H]5C[C@H]([NH3+])[C@H](O)[C@H](C)O5)c4c(O)c3C(=O)c12)C(C)=O	8.594388	-1.7331033	4
CHEBI_75296	COc1cccc2C(=O)c3c(O)c4C[C@](O)(C[C@H](O[C@H]5C[C@H]([NH3+])[C@H](O)[C@H](C)O5)c4c(O)c3C(=O)c12)C(C)O	8.562634	-1.7309843	4
CHEBI_51507	O=C(C(=O)c1ccccc1)c1ccccc1	9.348442	-0.38172922	4
CHEBI_27632	CC(=O)c1ccccc1	9.341463	-0.37835807	4
CHEBI_16095	CC(O)C(=O)C1=Nc2c(NC1)nc(N)[nH]c2=O	5.9023085	-0.97265965	4
CHEBI_146209	C1(=C(C=C2C(=C1)[C@]34[C@]([NH+](C2)CC3)(CC(CC4)=O)[H])O)OC	8.561022	-1.9130213	4
CHEBI_145658	C1=C2C(=CC=C1)C3=C(N2)C([C@]4([C@@]5(C3)C[NH+]6[C@](C4)(CCC6)C(N5)=O)[H])(C)C	9.339431	-1.3199859	4
CHEBI_58642	Oc1cccc(\C=C\C([O-])=O)c1O	9.389815	-0.8122616	4
CHEBI_58463	COC1=C[C@]23CC[NH+](C)[C@H](Cc4ccc(OC)c(O)c24)C3=C[C@@H]1O	8.538575	-1.911216	4
CHEBI_6698	COc1cc(C[C@H]2COC(=O)[C@@H]2Cc2ccc(O)c(OC)c2)ccc1O	8.734027	-1.3065253	4
CHEBI_65004	COc1cc(C[C@@H](CO)[C@H](CO)Cc2ccc(O)c(OC)c2)ccc1O	8.736017	-1.2700047	4
CHEBI_71487	C[NH2+][C@@H]1Cc2c[nH]c3cccc([C@H]1\C=C(/C)C=O)c23	9.217104	-1.0658641	4
CHEBI_72949	C[NH2+][C@@H]1Cc2c[nH]c3cccc([C@H]1\C=C(/C)CO)c23	9.26332	-1.1079904	4
CHEBI_20476	[O-]C(=O)c1ccc(cc1)S([O-])(=O)=O	9.5086775	-0.38063973	4
CHEBI_11987	[H]C(=O)c1ccc(cc1)S([O-])(=O)=O	9.25078	-0.19675985	4
CHEBI_77933	CC(=O)CCC[C@H](O)c1c(O)cc2C(=O)c3cc([O-])cc(O)c3C(=O)c2c1O	8.620692	-1.4527245	4
CHEBI_71536	C[C@@H](O)CCC[C@H](O)c1c(O)cc2C(=O)c3cc(O)cc(O)c3C(=O)c2c1O	8.599314	-1.4697567	4
CHEBI_64240	C[C@H](O)[C@@H](O)C1=Nc2c(NC1)[nH]c(N)nc2=O	5.8758993	-0.9165369	4
CHEBI_64241	[H][C@@]1(CNc2[nH]c(N)nc(=O)c2N1)[C@H](O)[C@H](C)O	5.895111	-0.93908525	4
CHEBI_16904	OC1c2ccccc2-c2ccccc12	9.356153	-0.6917221	4
CHEBI_17922	O=C1c2ccccc2-c2ccccc12	9.417678	-0.525622	4
CHEBI_17310	[H]C(=O)c1c(CO)cnc(C)c1O	9.079578	-0.67736906	4
CHEBI_16871	Cc1ncc2COC(=O)c2c1O	9.032637	-0.93023187	4
CHEBI_58061	COC1=C[C@]23CC[NH+](C)[C@H](Cc4ccc(OC)c(O)c24)C3=CC1=O	8.528433	-1.927408	4
CHEBI_77900	C[C@H](O)CCC[C@H](O)c1c(O)cc2C(=O)c3cc([O-])cc(O)c3C(=O)c2c1O	8.60564	-1.4643815	4
CHEBI_17898	[H]C(=O)\C=C(C)\C=C\C=C(C)\C=C\C1=C(C)CCCC1(C)C	0.9239326	-1.8685651	5
CHEBI_91126	[C@@]12(C(C[C@H](O)C[C@@]1(C)O2)(C)C)/C=C/C(=C/C([H])=O)/C	1.1544439	-1.8975328	5
CHEBI_31157	[H]C(=O)\C=C(C)/C=C/[C@@]1(O)C(C)=CC(=O)CC1(C)C	1.1653324	-1.9044733	5
CHEBI_32304	CC(\C=C\[C@@]12O[C@]1(C)C[C@@H](O)CC2(C)C)=C\C=O	1.164319	-1.897617	5
CHEBI_16302	CC(/C=C\C=C(C)\C=C\C1=C(C)CCCC1(C)C)=C\CO	0.9173115	-1.8637781	5
CHEBI_91130	[C@]1(/C=C/C(=C/C([H])=O)/C)(O)C(C)=CC(CC1(C)C)=O	1.1700454	-1.9043186	5
CHEBI_78273	C/C(/C=C/C=C(/C)\C=C\C1=C(C)CCCC1(C)C)=C\C=O	0.95057577	-1.8856204	5
CHEBI_45479	CC(\C=C\C=C(C)\C=C\C1=C(C)CCCC1(C)C)=C\CO	0.91414654	-1.8666521	5
CHEBI_45487	[H]C(=O)\C=C(C)/C=C/C=C(C)/C=C/C1=C(C)CCCC1(C)C	0.920268	-1.8643852	5
CHEBI_16066	CC(/C=C\C=C(C)\C=C\C1=C(C)CCCC1(C)C)=C\C=O	0.89297813	-1.8422242	5
CHEBI_17336	CC(\C=C\C=C(C)\C=C\C1=C(C)CCCC1(C)C)=C/CO	0.90431684	-1.8716923	5
CHEBI_78272	C\C(=C/CO)\C=C\C=C(\C)/C=C/C1=C(C)CCCC1(C)C	0.9170421	-1.8631309	5
CHEBI_138842	[C@@H]1(N2C3=C(C(=NC=N3)N)N=C2)O[C@H](COP(OP(OCC(C)([C@H](C(NCCC(NCCSC(=O)CC[C@@](C)([C@]4(CCC5[C@@]4(CCC6[C@]7(CC[C@H](CC7CCC56)O)C)C)[H])[H])=O)=O)O)C)(=O)[O-])(=O)[O-])[C@H]([C@H]1O)OP([O-])([O-])=O	-4.296779	5.6503935	6
CHEBI_136703	[C@@H]1(N2C3=C(C(=NC=N3)N)N=C2)O[C@H](COP(OP(OCC(C)([C@H](C(NCCC(NCCSC(=O)CC[C@@](C)([C@]4(CC[C@@]5([C@@]4(CC[C@@]6([C@]7(CCC(C[C@]7(CC[C@@]56[H])[H])=O)C)[H])C)[H])[H])[H])=O)=O)O)C)(=O)[O-])(=O)[O-])[C@H]([C@H]1O)OP([O-])([O-])=O	-4.2726684	5.6745553	6
CHEBI_87438	[C@@H]1(N2C3=C(C(=NC=N3)N)N=C2)O[C@H](COP(OP(OCC(C)([C@H](C(NCCC(NCCSC(=O)CC[C@@](C)([C@]4(CC[C@@]5([C@@]4(CC[C@@]6([C@]7(CC[C@H](C[C@]7(CC[C@@]56[H])[H])O)C)[H])C)[H])[H])[H])=O)=O)O)C)(=O)[O-])(=O)[O-])[C@H]([C@H]1O)OP([O-])([O-])=O	-4.309745	5.6371174	6
CHEBI_136701	[C@@H]1(N2C3=C(C(=NC=N3)N)N=C2)O[C@H](COP(OP(OCC(C)([C@H](C(NCCC(NCCSC(=O)CC[C@@](C)([C@]4(CC[C@@]5([C@@]4([C@H](C[C@@]6([C@]7(CCC(C[C@]7(CC[C@@]56[H])[H])=O)C)[H])O)C)[H])[H])[H])=O)=O)O)C)(=O)[O-])(=O)[O-])[C@H]([C@H]1O)OP([O-])([O-])=O	-4.262064	5.682652	6
CHEBI_58810	[H][C@@](C)(CCC(=O)SCCNC(=O)CCNC(=O)[C@H](O)C(C)(C)COP([O-])(=O)OP([O-])(=O)OC[C@H]1O[C@H]([C@H](O)[C@@H]1OP([O-])([O-])=O)n1cnc2c(N)ncnc12)[C@@]1([H])CC[C@@]2([H])[C@]3([H])CC[C@]4([H])C[C@H](O)CC[C@]4(C)[C@@]3([H])C[C@H](O)[C@]12C	-4.2980013	5.6490755	6
CHEBI_136700	[C@@H]1(N2C3=C(C(=NC=N3)N)N=C2)O[C@H](COP(OP(OCC(C)([C@H](C(NCCC(NCCSC(=O)CC[C@@](C)([C@]4(CC[C@@]5([C@@]4([C@H](C[C@@]6([C@]7(CCC(C[C@]7(C[C@H]([C@@]56[H])O)[H])=O)C)[H])O)C)[H])[H])[H])=O)=O)O)C)(=O)[O-])(=O)[O-])[C@H]([C@H]1O)OP([O-])([O-])=O	-4.253948	5.691058	6
CHEBI_136698	[C@@H]1(N2C3=C(C(=NC=N3)N)N=C2)O[C@H](COP(OP(OCC(C)([C@H](C(NCCC(NCCSC(=O)CC[C@@](C)([C@]4(CC[C@@]5([C@@]4(CC[C@@]6([C@]7(CCC(C[C@]7(C[C@H]([C@@]56[H])O)[H])=O)C)[H])C)[H])[H])[H])=O)=O)O)C)(=O)[O-])(=O)[O-])[C@H]([C@H]1O)OP([O-])([O-])=O	-4.2928267	5.6542583	6
CHEBI_62989	[H][C@@](C)(CCC(=O)SCCNC(=O)CCNC(=O)[C@H](O)C(C)(C)COP([O-])(=O)OP([O-])(=O)OC[C@H]1O[C@H]([C@H](O)[C@@H]1OP([O-])([O-])=O)n1cnc2c(N)ncnc12)[C@@]1([H])CC[C@@]2([H])[C@]3([H])[C@H](O)C[C@]4([H])C[C@H](O)CC[C@]4(C)[C@@]3([H])CC[C@]12C	-4.341469	5.6031055	6
CHEBI_138843	[C@@H]1(N2C3=C(C(=NC=N3)N)N=C2)O[C@H](COP(OP(OCC(C)([C@H](C(NCCC(NCCSC(=O)CC[C@@](C)([C@]4(CCC5[C@@]4(CCC6[C@]7(CCC(CC7CCC56)=O)C)C)[H])[H])=O)=O)O)C)(=O)[O-])(=O)[O-])[C@H]([C@H]1O)OP([O-])([O-])=O	-4.2529516	5.6944485	6
CHEBI_57373	[H][C@@](C)(CCC(=O)SCCNC(=O)CCNC(=O)[C@H](O)C(C)(C)COP([O-])(=O)OP([O-])(=O)OC[C@H]1O[C@H]([C@H](O)[C@@H]1OP([O-])([O-])=O)n1cnc2c(N)ncnc12)[C@@]1([H])CC[C@@]2([H])[C@]3([H])[C@H](O)C[C@]4([H])C[C@H](O)CC[C@]4(C)[C@@]3([H])C[C@H](O)[C@]12C	-4.3142767	5.6318045	6
CHEBI_58458	C[C@@H](O)CSCCS([O-])(=O)=O	9.875062	1.166488	7
CHEBI_57552	CC(=O)CSCCS([O-])(=O)=O	9.83279	1.2133182	7
CHEBI_58303	CCCCCCCCCCCCCCCC(=O)OCC(=O)COP([O-])([O-])=O	10.579713	2.7980564	7
CHEBI_57518	CCCCCCCCCCCCCCCC(=O)OC[C@@H](O)COP([O-])([O-])=O	10.482275	2.793709	7
CHEBI_28868	[O-]C([*])=O	9.780204	1.8391824	7
CHEBI_58585	C[C@H](O)[C@H]([NH3+])C([O-])=O	9.329639	1.379026	7
CHEBI_57634	OC[C@@]1(O)O[C@H](COP([O-])([O-])=O)[C@@H](O)[C@@H]1O	8.398946	1.5575434	7
CHEBI_60084	OC[C@H](O)[C@@H](O)[C@H](O)[C@H](O)COP([O-])([O-])=O	9.496141	2.7943277	7
CHEBI_57970	O[C@H](COC([*])=O)COP([O-])([O-])=O	9.899867	2.6964285	7
CHEBI_33190	[H]C(=O)CC([O-])=O	9.78856	1.3709241	7
CHEBI_84310	[NH3+][C@@H](C[C@@H]1CCC(=O)[C@@H]2O[C@H]12)C([O-])=O	9.0142765	1.074164	7
CHEBI_18035	[*]OCC(CO[*])O[*]	9.863778	2.6818655	7
CHEBI_17855	[*]C(=O)OCC(COC([*])=O)OC([*])=O	9.895831	2.5901446	7
CHEBI_57990	OC[C@@H](O)[C@@H](O)CC(=O)C([O-])=O	9.154181	2.176398	7
CHEBI_16812	C[C@H](O)[C@H](C)O	9.2821665	1.6418778	7
CHEBI_142593	*C([H])=O	10.414267	1.0421791	7
CHEBI_47693	OC[C@@H](O)[C@H](O)[C@H](O)C(=O)CO	9.170413	2.592585	7
CHEBI_16510	OCCC([O-])=O	9.767323	1.4467993	7
CHEBI_16813	OC[C@H](O)[C@@H](O)[C@@H](O)[C@H](O)CO	9.008702	2.8361676	7
CHEBI_29071	OCC(=O)[C@@H](O)CC(=O)C([O-])=O	9.189034	2.1667159	7
CHEBI_84358	[NH3+][C@@H](C[C@@H]1CC[C@@H](O)[C@@H]2O[C@H]12)C([O-])=O	9.077721	1.1439968	7
CHEBI_65067	CC(C)=CCC\C(C)=C\CC\C(C)=C/CC\C(C)=C/CC\C(C)=C/CC\C(C)=C/CC\C(C)=C/CC\C(C)=C/CC\C(C)=C/CC\C(C)=C/COP([O-])(=O)O[C@@H]1O[C@H](CO)[C@@H](O)C1=O	8.246308	1.6122425	7
CHEBI_58371	C[C@H](O)[C@H](O)CC(=O)C([O-])=O	9.347526	1.6600949	7
CHEBI_16619	CC(C)=CCC\C(C)=C\CC\C(C)=C\CO	8.26729	1.6968197	7
CHEBI_61904	OCCS([O-])(=O)=O	9.970197	1.1875571	7
CHEBI_58246	[H]C(=O)CS([O-])(=O)=O	10.059701	1.149684	7
CHEBI_57695	OC[C@H](O)[C@H](O)[C@H](O)COP([O-])([O-])=O	9.479583	2.7584553	7
CHEBI_58121	OCC(=O)[C@H](O)[C@H](O)COP([O-])([O-])=O	9.554753	2.7100472	7
CHEBI_16899	OC[C@@H](O)[C@@H](O)[C@H](O)[C@H](O)CO	9.019922	2.8021429	7
CHEBI_15687	C[C@H](O)C(C)=O	9.40904	1.5012898	7
CHEBI_145544	[NH3+][C@@H](CCC(=O)N[C@@H](CSN=O)C(=O)NCC(=O)[O-])C(=O)[O-]	9.161259	0.9030657	7
CHEBI_145547	[NH3+][C@@H](CCC(=O)N[C@@H](CS(=O)N)C(=O)NCC(=O)[O-])C(=O)[O-]	9.196654	0.982886	7
CHEBI_83228	[*][C@H](N-*)C(-*)=O	9.689647	2.0195422	7
CHEBI_18391	OC[C@@H](O)[C@@H](O)[C@H](O)[C@@H](O)C([O-])=O	9.05163	2.761769	7
CHEBI_58143	OCC(=O)[C@@H](O)[C@H](O)[C@@H](O)C([O-])=O	9.18469	2.5262103	7
CHEBI_58320	CC(=O)C[NH3+]	9.626728	1.3976758	7
CHEBI_16217	OC[C@H]1OC(=O)[C@H](O)[C@@H](O)[C@@H]1O	8.449936	1.171699	7
CHEBI_4167	OC[C@H]1OC(O)[C@H](O)[C@@H](O)[C@@H]1O	8.415687	1.237902	7
CHEBI_17754	OCC(O)CO	9.269968	2.4960299	7
CHEBI_57534	[O-]P([O-])(=O)OCC(=O)COC([*])=O	9.976119	2.6287594	7
CHEBI_17087	[*]C([*])=O	9.687762	2.0210106	7
CHEBI_35681	*C(*)O	9.526344	2.1119895	7
CHEBI_15894	[H]C(=O)\C=C(/C)CC\C=C(/C)CCC=C(C)C	8.3360195	1.6864421	7
CHEBI_13172	OC[C@H](O)[C@@H](O)[C@H](O)C(=O)CO	9.2170105	2.5394497	7
CHEBI_65066	CC(C)=CCC\C(C)=C\CC\C(C)=C/CC\C(C)=C/CC\C(C)=C/CC\C(C)=C/CC\C(C)=C/CC\C(C)=C/CC\C(C)=C/CC\C(C)=C/COP([O-])(=O)O[C@@H]1O[C@H](CO)[C@@H](O)[C@@H]1O	8.239726	1.6071701	7
CHEBI_134214	C([C@H](C([C@@H]([C@H](CO)O)O)=O)O)O	9.123687	2.6106405	7
CHEBI_18202	OC[C@H](O)[C@@H](O)[C@H](O)[C@@H](O)CO	9.042207	2.7820122	7
CHEBI_33857	*C(O)([H])[H]	9.586831	2.233884	7
CHEBI_17924	OC[C@H](O)[C@@H](O)[C@H](O)[C@H](O)CO	8.978183	2.8388011	7
CHEBI_16016	C(CO)(CO)=O	9.539942	2.0402794	7
CHEBI_84970	CC(C)=C[C@H](O)CC(=C)C=C	9.123203	1.6975682	7
CHEBI_131847	[O-]C(C(CC([C@H](C)O)=O)=O)=O	9.402018	1.5829024	7
CHEBI_33855	*C(=O)[H]	10.409308	1.0493925	7
CHEBI_17399	OC[C@H](O)[C@@H](O)C(=O)CO	9.249585	2.5180097	7
CHEBI_17151	OC[C@H](O)[C@@H](O)[C@H](O)CO	9.059732	2.7525253	7
CHEBI_13705	CC(=O)CC([O-])=O	9.576913	1.3229365	7
CHEBI_10983	C[C@@H](O)CC([O-])=O	9.472995	1.4452469	7
CHEBI_84966	CC(C)=CC(=O)CC(=C)C=C	9.333851	1.4675077	7
CHEBI_33384	[NH3+][C@@H](CO)C([O-])=O	9.36066	1.4052657	7
CHEBI_142606	*O	9.640724	2.1191576	7
CHEBI_145110	C1(C(=CC([C@@H]2[C@H]1O2)=O)CO)=O	8.493536	0.9187775	7
CHEBI_145109	C1(C(=C[C@@H]([C@@H]2[C@H]1O2)O)CO)=O	8.531165	0.93458384	7
CHEBI_48300	OC[C@@H](O)[C@H](O)CO	9.043746	2.7573564	7
CHEBI_43474	OP([O-])([O-])=O	9.920155	2.314088	7
CHEBI_16023	OC[C@@H](O)C(=O)CO	9.259859	2.4353034	7
CHEBI_16935	C[C@H](O)[C@@H]1OC(O)[C@H](O)[C@@H]1O	8.572573	1.2683753	7
CHEBI_17937	[H][C@]1(OC(=O)[C@H](O)[C@@H]1O)[C@H](C)O	8.465447	1.0304806	7
CHEBI_15734	*C(O)([H])[H]	9.612862	2.2098143	7
CHEBI_17478	[H]C([*])=O	10.404137	1.0494095	7
CHEBI_37721	OC[C@H]1OC(O)(CO)[C@@H](O)[C@@H]1O	8.377857	1.254399	7
CHEBI_58213	[NH3+]CC=O	10.352514	1.0855939	7
CHEBI_144481	C(=C/O)\[C@H](CC/C=C(/C=O)\C)C	9.380844	1.471491	7
CHEBI_138440	[C@]1([C@@](C(OC1)=O)([C@H](C*)O)[H])(CO)[H]	8.559498	1.0383661	7
CHEBI_138441	[C@]1([C@@](C(OC1)=O)(C(C*)=O)[H])(CO)[H]	8.553737	1.0321316	7
CHEBI_33019	OP([O-])(=O)OP([O-])([O-])=O	9.936424	2.6297722	7
CHEBI_142605	*CO	9.613056	2.1822128	7
CHEBI_35235	[NH3+][C@@H](CS)C([O-])=O	9.382246	1.3315117	7
CHEBI_142621	*C([H])=O	10.380965	1.0629818	7
CHEBI_16583	CC(=O)C(C)=O	9.550213	1.5274429	7
CHEBI_87736	C1[C@@]2([C@]3(C[C@@H]([C@]4([C@]([C@@]3([C@@H](C[C@@]2(CC(C1)=O)[H])O)[H])(CC[C@@]4([C@@H](CCC([O-])=O)C)[H])[H])C)O)[H])C	9.510855	-7.174701	8
CHEBI_11893	[H][C@@]12C[C@H](O)CC[C@]1(C)[C@@]1([H])C[C@H](O)[C@]3(C)[C@]([H])(CC[C@@]3([H])[C@]1([H])C(=O)C2)[C@H](C)CCC([O-])=O	9.216297	-7.421934	8
CHEBI_36234	[H][C@@]12C[C@H](O)CC[C@]1(C)[C@@]1([H])CC[C@]3(C)[C@]([H])(CC[C@@]3([H])[C@]1([H])[C@H](O)C2)[C@H](C)CCC([O-])=O	9.6482115	-7.4576387	8
CHEBI_137882	C1[C@@]2([C@]3(CC([C@]4([C@]([C@@]3([C@H](C[C@@]2(CC(C1)=O)[H])O)[H])(CC[C@]4([H])[C@@H](CCC([O-])=O)C)[H])C)=O)[H])C	9.326775	-7.119008	8
CHEBI_11867	[H][C@]12CC[C@]3([H])[C@]([H])(CC[C@]4(C)[C@]([H])(CC[C@@]34[H])[C@H](C)CCC([O-])=O)[C@@]1(C)CCC(=O)C2	9.42513	-6.942208	8
CHEBI_78602	C[C@H](CCC([O-])=O)[C@H]1CC[C@H]2[C@@H]3[C@@H](O)C[C@@H]4C[C@@H](O)CC[C@]4(C)[C@H]3CC[C@]12C	9.689363	-7.4810166	8
CHEBI_29744	[H][C@]12CC[C@]3([H])[C@]([H])(CC[C@]4(C)[C@]([H])(CC[C@@]34[H])[C@H](C)CCC([O-])=O)[C@@]1(C)CC[C@@H](O)C2	9.587209	-7.1606393	8
CHEBI_29747	[H][C@@]12C[C@H](O)CC[C@]1(C)[C@@]1([H])C[C@H](O)[C@]3(C)[C@]([H])(CC[C@@]3([H])[C@]1([H])[C@H](O)C2)[C@H](C)CCC([O-])=O	9.526581	-7.3915863	8
CHEBI_23614	[H][C@]12CC[C@@]3([H])[C@]4([H])CC[C@]([H])([C@H](C)CCC([O-])=O)[C@@]4(C)[C@@H](O)C[C@]3([H])[C@@]1(C)CC[C@@H](O)C2	9.498434	-7.2562366	8
CHEBI_36252	[H][C@@]12C[C@H](O)CC[C@]1(C)[C@@]1([H])CC[C@]3(C)[C@]([H])(CC[C@@]3([H])[C@]1([H])[C@H](O)C2)[C@H](C)CCC(=O)NCC([O-])=O	9.578277	-7.532046	8
CHEBI_137881	C1[C@@]2([C@]3(CC([C@]4([C@]([C@@]3(C(C[C@@]2(CC(C1)=O)[H])=O)[H])(CC[C@]4([H])[C@@H](CCC([O-])=O)C)[H])C)=O)[H])C	9.146189	-7.105827	8
CHEBI_87731	C1[C@@]2([C@]3(CC[C@]4([C@]([C@@]3([C@@H](C[C@@]2(CC(C1)=O)[H])O)[H])(CC[C@@]4([C@@H](CCC([O-])=O)C)[H])[H])C)[H])C	9.626201	-7.282229	8
CHEBI_78604	C[C@H](CCC([O-])=O)[C@H]1CC[C@H]2[C@@H]3[C@@H](O)C[C@@H]4C[C@H](O)CC[C@]4(C)[C@H]3CC[C@]12C	9.623928	-7.4384046	8
CHEBI_137789	C1[C@@]2([C@]3(CC([C@]4([C@]([C@@]3(C(C[C@@]2(C[C@@H](C1)O)[H])=O)[H])(CC[C@@]4([C@@H](CCC([O-])=O)C)[H])[H])C)=O)[H])C	9.096264	-7.3013573	8
CHEBI_78603	C[C@H](CCC([O-])=O)[C@H]1CC[C@H]2[C@H]3[C@H](CC[C@]12C)[C@@]1(C)CC[C@H](O)C[C@H]1CC3=O	9.179174	-7.4049873	8
CHEBI_52386	[H][C@@]12CCC3=C(CC[C@]4(C)[C@]([H])(CC[C@@]34[H])[C@H](C)CCC=C(C)C)[C@@]1(C)CCC(=O)C2	9.899449	-6.764348	8
CHEBI_18252	[H][C@@]12CCC3=C(CC[C@]4(C)[C@]([H])(CC[C@@]34[H])[C@H](C)CCC=C(C)C)[C@@]1(C)CC[C@H](O)C2	9.8895445	-6.7732425	8
CHEBI_29746	[H][C@@]12C[C@H](O)CC[C@]1(C)[C@@]1([H])C[C@H](O)[C@]3(C)[C@]([H])(CC[C@@]3([H])[C@]1([H])[C@H](O)C2)[C@H](C)CCC(=O)NCC([O-])=O	9.486629	-7.425218	8
CHEBI_137820	C1[C@@]2([C@]3(C[C@@H]([C@]4([C@]([C@@]3(C(C[C@@]2(C[C@@H](C1)O)[H])=O)[H])(CC[C@@]4([C@@H](CCC(NCCS([O-])(=O)=O)=O)C)[H])[H])C)O)[H])C	9.22043	-7.446925	8
CHEBI_136486	C1[C@@]2(C=3CC[C@]4([C@](C3CC[C@]2([C@@H](C(C1)=O)C)[H])(CC[C@@]4([C@@H](CCC=C(C)C)C)[H])[H])C)C	9.910282	-6.7606077	8
CHEBI_1949	[H][C@@]12CCC3=C(CC[C@]4(C)[C@]([H])(CC[C@@]34[H])[C@H](C)CCC=C(C)C)[C@@]1(C)CC[C@H](O)[C@H]2C	9.9004135	-6.762832	8
CHEBI_16608	[H][C@@]12CCC3=C(CC[C@]4(C)[C@]([H])(CC[C@@]34[H])[C@H](C)CCCC(C)C)[C@@]1(C)CC[C@H](O)C2	9.8481455	-6.837426	8
CHEBI_137886	C1[C@@]2([C@]3(CC([C@]4([C@]([C@@]3([C@H](C[C@@]2(C[C@@H](C1)O)[H])O)[H])(CC[C@]4([H])[C@@H](CCC([O-])=O)C)[H])C)=O)[H])C	9.338241	-7.1394467	8
CHEBI_36257	[H][C@@]12C[C@H](O)CC[C@]1(C)[C@@]1([H])C[C@H](O)[C@]3(C)[C@]([H])(CC[C@@]3([H])[C@]1([H])[C@H](O)C2)[C@H](C)CCC(=O)NCCS([O-])(=O)=O	9.539988	-7.464827	8
CHEBI_78605	C[C@H](CCC([O-])=O)[C@H]1CC[C@H]2[C@H]3[C@H](CC[C@]12C)[C@@]1(C)CC[C@@H](O)C[C@H]1CC3=O	9.136489	-7.4304423	8
CHEBI_87734	C1[C@@]2([C@]3(C[C@@H]([C@]4([C@]([C@@]3(CC[C@@]2(CC(C1)=O)[H])[H])(CC[C@@]4([C@@H](CCC([O-])=O)C)[H])[H])C)O)[H])C	9.4852085	-7.046274	8
CHEBI_137880	C1[C@@]2([C@]3(C[C@@H]([C@]4([C@]([C@@]3([C@H](C[C@@]2(C[C@@H](C1)O)[H])O)[H])(CC[C@@]4([C@@H](CCC([O-])=O)C)[H])[H])C)O)[H])C	9.568552	-7.4226084	8
CHEBI_137724	C1[C@@]2([C@]3(CC[C@]4([C@]([C@@]3(C(C[C@@]2(C[C@@H](C1)O)[H])=O)[H])(CC[C@@]4([C@@H](CCC(NCCS([O-])(=O)=O)=O)C)[H])[H])C)[H])C	9.182201	-7.424627	8
CHEBI_9407	[H][C@@]12C[C@H](O)CC[C@]1(C)[C@@]1([H])CC[C@]3(C)[C@]([H])(CC[C@@]3([H])[C@]1([H])[C@H](O)C2)[C@H](C)CCC(=O)NCCS([O-])(=O)=O	9.599506	-7.50893	8
CHEBI_137818	C1[C@@]2([C@]3(CC[C@]4([C@]([C@@]3(C(C[C@@]2(C[C@@H](C1)O)[H])=O)[H])(CC[C@@]4([C@@H](CCC(NCC([O-])=O)=O)C)[H])[H])C)[H])C	9.1712	-7.4800053	8
CHEBI_156270	C1[C@@]2([C@]3(CC([C@]4([C@]([C@@]3([C@@H](C[C@@]2(CC(C1)=O)[H])O)[H])(CC[C@]4([H])[C@@H](CCC([O-])=O)C)[H])C)=O)[H])C	9.363462	-7.1023684	8
CHEBI_11901	[H][C@@]12C[C@H](O)CC[C@]1(C)[C@@]1([H])CC(=O)[C@]3(C)[C@]([H])(CC[C@@]3([H])[C@]1([H])[C@H](O)C2)[C@H](C)CCC([O-])=O	9.369341	-7.1537395	8
CHEBI_137824	C1[C@@]2([C@]3(C[C@@H]([C@]4([C@]([C@@]3(C(C[C@@]2(C[C@@H](C1)O)[H])=O)[H])(CC[C@]4([H])[C@@H](CCC(NCC([O-])=O)=O)C)[H])C)O)[H])C	9.226588	-7.477678	8
CHEBI_87056	CC(C)CCC[C@@H](C)[C@H]1CC[C@H]2C3=C(CC[C@]12C)[C@@]1(C)CCC(=O)C[C@@H]1CC3	9.856041	-6.8082566	8
